# The first horse gut microbiome gene catalog reveals that rare microbiome ensures better cardiovascular fitness in endurance horses

**DOI:** 10.1101/2022.01.24.477461

**Authors:** Núria Mach, Cédric Midoux, Sébastien Leclercq, Samuel Pennarun, Laurence Le Moyec, Olivier Rué, Céline Robert, Guillaume Sallé, Eric Barrey

**Author notes:** These authors contributed equally (Guillaume Sallé, Eric Barrey). **Materials and correspondence:** Núria Mach.

## Abstract

Emerging evidence indicates that the gut microbiome contributes to endurance exercise performance, but the extent of their functional and metabolic potential remains unknown. Using elite endurance horses as a model system for exercise responsiveness, we built the first equine gut microbial gene catalog comprising more than 25 million non-redundant genes representing 4,696 genera spanning 95 phyla. The unprecedented resolution unrevealed functional pathways relevant for both the structure of the microbiome and the host health and recovered 369 novel metagenome-assembled bacterial genomes, providing useful reference for future studies. Integration of microbial and host omic datasets suggested that microbiomes harboring rare species were functionally dissimilar from those enriched in *Lachnospiraceae* taxa. Moreover, they offered expanded metabolic pathways to fine-tune the cardiovascular capacity through mitochondria-mediated mechanisms. The results identify an associative link between horse endurance capability and its microbiome gene function, laying the basis for nutritional interventions that could benefit endurance athletes.
