## Supplementary material for "The first horse gut microbiome gene catalog reveals that rare microbiome ensures better cardiovascular fitness in endurance horses": Metadata of horses recruited in the experiment

### Sheet: Table S01
Table S1. Metadata of horses recruited in the experiment
ID	Best distance (km)	Level	Sex	Breed	Year of birth	Age (years)	Endurance ride	Type of ride	Total length (km)	Average speed (km/h)	Mean recovery time (hours)	Mean heart rate (bpm)	Time spent in the box before the ride (h)	Journey time (h)	Concentrate (kg DM/day)	Forage (kg DM/day)	Ratio forage/concentrate	Forage (% DM/day)	Total intake (kg DM/day)	UFC/day	MADC (g DM/day)	Protein (kg DM/day)	Fiber (kg DM/day)	Fat (kg DM/day)	Ash (kg DM/day)	Energy (Mcal/day)	Energy (MJ/day)
ECA202	160	international	gelding	NA	2005	10	Fontainebleau 2015	CEIO	160	14.51	00:02:48.750000	60.5	0	5.0	1.33	8.50	6.41	86.51	9.83	6.14	783.73	1.14	2.79	0.66	3.01	13.82	57.84
ECA205	160	Championship	male	Arabian	2007	8	Fontainebleau 2015	CEIO	160	15.43	00:01:58	57	16	5.0	1.77	1.70	0.96	48.99	3.47	2.79	314.28	0.44	0.76	0.31	0.74	6.27	26.23
ECA206	160	Championship	gelding	Arabian	2007	8	Fontainebleau 2015	CEIO	160	19.05	00:01:44.600000	56	24	5.0	1.59	5.82	3.65	78.51	7.41	3.61	225.99	0.53	2.33	0.88	0.41	8.12	33.99
ECA212	160	international	gelding	Shagya-Arabian	2006	9	Fontainebleau 2015	CEIO	160	18.81	00:02:04.667000	59	0	7.5	1.77	5.95	3.36	77.07	7.72	5.21	653.76	0.96	2.23	0.54	2.67	11.72	49.02
ECA213	160	international	gelding	Arabian	2006	9	Fontainebleau 2015	CEIO	160	15.43	00:03:34	62	22	4.0	2.02	3.60	1.78	64.00	5.62	4.36	387.33	0.54	1.27	0.51	1.15	9.82	41.07
ECA215	160	Championship	gelding	Arabian	2003	12	Fontainebleau 2015	CEIO	160	16.86	00:03:57.600000	58.2	0	9.0	2.12	10.20	4.80	82.77	12.32	9.00	1067.94	1.60	3.48	0.90	3.76	20.26	84.77
ECA217	160	international	female	Arabian	2003	12	Fontainebleau 2015	CEIO	160	15.43	00:05:27.600000	60	16	5.0	1.93	10.20	5.28	84.07	12.13	7.27	931.63	1.36	3.34	0.80	3.61	16.35	68.40
ECA220	160	Championship	gelding	Arabian	2005	10	Fontainebleau 2015	CEIO	160	16.86	00:03:26.600000	56	0	6.0	2.12	10.20	4.80	82.77	12.32	9.00	1067.94	1.60	3.48	0.90	3.76	20.26	84.77
ECA222	160	Championship	female	NA	2003	12	Fontainebleau 2015	CEIO	160	16.21	00:03:46	57	14	2.0	1.40	7.57	5.41	84.40	8.97	5.87	392.13	0.78	2.62	0.92	1.62	13.20	55.24
ECA224	160	amateur	female	half-Arabian	2002	13	Fontainebleau 2015	AmElGP	160	16.69	00:05:22.800000	54.8	0	3.3	2.27	8.50	3.74	78.92	10.77	7.73	945.18	1.36	3.05	0.77	3.07	17.40	72.81
ECA226	160	Championship	gelding	Arabian	2005	10	Fontainebleau 2015	CEIO	160	18.08	00:03:31.800000	59.2	16	8.0	1.06	6.80	6.44	86.56	7.86	5.54	681.36	0.99	2.32	0.60	2.46	12.47	52.19
