## Supplementary material for "The first horse gut microbiome gene catalog reveals that rare microbiome ensures better cardiovascular fitness in endurance horses": Sequencing data and assembly statistics for each sample and quality assessment for the gene catalog

### Sheet: Sheet1
Table S2. Sequencing data and assembly statistics for each sample and quality assessment for the gene catalog
ID	Library insert size estimated (PE)	Raw reads	Low quality reads (%)	Equine reads (%)	High quality reads	High quality reads rate (%)	Raw bases (Gb)	High quality bases (Gb)	Number of contigs	fasta (Gb)	Number of predicted genes	Assembled reads (%)	Assembled reads	Total length (bp)	Total length (Mb)	L50	L90	N50	N90	Max length	Average coverage
ECA202	420.81	243530486	9.78179	0.176108	187479344	90.0421	22.2	18.7	1602431	2	10914166	50.1797	9.40765e+07	1946405037	1946.41	1327	600	337901	1249286	476858	4.08
ECA205	432	244320542	1.97039	0.166306	208180780	97.8633	23	21.4	1498589	1.9	11646941	43.9507	9.14969e+07	1872425074	1872.43	1380	600	286808	1159274	772876	3.66
ECA206	451	221467514	3.93292	0.207849	185897052	95.8592	21.8	19.6	1292453	1.9	9584097	55.5377	1.03243e+08	1836427513	1836.43	1699	630	198132	967017	400054	4.72
ECA212	438	229215952	2.04964	0.188445	193676748	97.7619	21.4	19.9	1429130	1.9	11560221	46.3098	8.96913e+07	1884411243	1884.41	1517	610	248504	1089001	676880	3.582
ECA213	427	254606184	3.4452	0.155722	207250406	96.3991	23.5	20.7	1589941	2.1	12122649	52.1713	1.08125e+08	2083226772	2083.23	1489	606	272707	1211968	566925	4.21
ECA215	442	240248498	6.98702	0.221549	190427436	92.7914	22.3	19	1325004	1.8	12128028	50.05	9.53089e+07	1705794583	1705.79	1427	606	237774	1015457	696801	4.242
ECA217	441	256641548	2.89224	0.232511	213941698	96.8753	23.8	21.6	1573407	2.2	12750919	49.6001	1.06115e+08	2111333522	2111.33	1553	617	269790	1193963	551772	3.94
ECA220	440	234048832	4.14485	0.220668	191424522	95.6345	21.7	19.1	1433418	2	11469281	51.8125	9.91818e+07	1905576411	1905.58	1521	612	245516	1091014	650266	4.18
ECA222	423.16	254824968	4.30268	0.143459	207552406	95.5539	23.5	20.6	1658869	2	12323450	42.6815	8.85866e+07	1963375453	1963.38	1274	591	349413	1300287	345646	3.346
ECA224	441	291328576	2.3766	0.150336	246739544	97.4731	27.4	24.9	1585165	2.3	12876941	52.5277	1.29607e+08	2254215045	2254.22	1741	621	227982	1180807	538665	4.535
ECA226	439.39	255089588	1.92671	0.192769	214638180	97.8805	23.7	21.8	1597043	2.2	12530150	48.5785	1.04268e+08	2119934200	2119.93	1534	613	277113	1214518	418895	3.798
Sum		2725322688		2.05572	2247208116		254.3	227.3	16585450	22.3	129906843	543.399	1.1097e+09
Mean		247756608	3.98273	0.186884	2.04292e+08	95.8304	23.1182	20.6636	1.50777e+06	2.02727	11809713	49.3999	1.00882e+08	1.97119e+09	1971.19	1496.55	609.636	268331	1.15205e+06	554149	4.02664
SD		1.85389e+07	2.42605	0.0310379	1.76861e+07	2.42972	1.66302	39.6273	121809	0.155505	946946	3.83512	1.16908e+07	1.56615e+08	156.615	142.513	10.8376	45008.2	101071	135789	0.412399
	N contigs	contigs (>= 0 bp)	contigs (>= 1000 bp)	contigs (>= 5000 bp)	contigs (>= 10000 bp)	contigs (>= 25000 bp)	contigs (>= 50000 bp)	Largest contig	Total length (>= 0 bp)	Total length (>= 1000 bp)	Total length (>= 5000 bp)	Total length (>= 10000 bp)	Total length (>= 25000 bp)	Total length (>= 50000 bp)	Averge length (bp)	N50	N90	L50	L75	GC(%)
Gene catalog	13735743	25250066	3403958	18711	2452	89	2	94884	15605572134	5176773864	138409116	32955045	2835777	153615	618	753	660	4394335	8394674	45.39
