## Supplementary material for "The first horse gut microbiome gene catalog reveals that rare microbiome ensures better cardiovascular fitness in endurance horses": Number of ASVs and relative abundance of genera detected by 16S rRNA gene sequencing

### Sheet:  
Table S4 Number of ASVs and relative abundance of genera detected by 16S rRNA gene sequencing
Genera	Number ASVs	Relative abundance (%)
g__Treponema	1572	16.6103
g__Clostridium	1451	15.3318
g__Prevotella	1184	12.5106
g__Ruminococcus	656	6.93153
g__CF231	485	5.12468
g__Fibrobacter	411	4.34277
g__YRC22	293	3.09594
g__Oscillospira	266	2.81065
g__Paludibacter	239	2.52536
g__BF311	203	2.14497
g__Sporobacter	186	1.96534
g__Coprococcus	176	1.85968
g__[Prevotella]	166	1.75402
g__Acholeplasma	144	1.52156
g__Barnesiella	132	1.39476
g__Desulfovibrio	127	1.34193
g__Papillibacter	109	1.15173
g__Paraeggerthella	99	1.04607
g__Roseburia	98	1.0355
g__Streptococcus	86	0.908707
g__Bacteroides	66	0.69738
g__Lactonifactor	54	0.570583
g__Pseudomonas	51	0.538884
g__Anaerovibrio	50	0.528318
g__Pseudoramibacter_Eubacterium	49	0.517751
g__Dehalobacterium	43	0.454353
g__Anaeroplasma	42	0.443787
g__RFN20	42	0.443787
g__Enterococcus	38	0.401522
g__Sutterella	38	0.401522
g__Olsenella	36	0.380389
g__Mogibacterium	34	0.359256
g__Syntrophomonas	32	0.338123
g__p-75-a5	32	0.338123
g__Epulopiscium	28	0.295858
g__Faecalibacterium	26	0.274725
g__Lactobacillus	26	0.274725
g__Dorea	25	0.264159
g__Alistipes	24	0.253593
g__Campylobacter	24	0.253593
g__gut	23	0.243026
g__Lactococcus	22	0.23246
g__Bacillus	21	0.221893
g__PW3	21	0.221893
g__Mycoplasma	20	0.211327
g__Anaerorhabdus	19	0.200761
g__Butyrivibrio	19	0.200761
g__Anaerofustis	18	0.190194
g__Hespellia	18	0.190194
g__Anaerobiospirillum	17	0.179628
g__Parapedobacter	17	0.179628
g__Pedobacter	17	0.179628
g__Spirochaeta	17	0.179628
g__rc4-4	17	0.179628
g__Marvinbryantia	15	0.158495
g__Eggerthella	13	0.137363
g__Sphingomonas	13	0.137363
g__Butyricicoccus	12	0.126796
g__Corynebacterium	12	0.126796
g__Melissococcus	12	0.126796
g__Psychrobacter	11	0.11623
g__wall-less	11	0.11623
g__Arthrobacter	9	0.0950972
g__Brochothrix	9	0.0950972
g__Defluviitalea	9	0.0950972
g__Myroides	9	0.0950972
g__Selenomonas	9	0.0950972
g__[Clostridium]	9	0.0950972
g__Blautia	8	0.0845309
g__Pseudobutyrivibrio	8	0.0845309
g__Ruminobacter	8	0.0845309
g__Weissella	8	0.0845309
g__Acinetobacter	7	0.0739645
g__Actinobacillus	7	0.0739645
g__[Eubacterium]	7	0.0739645
g__Anaerostipes	6	0.0633981
g__Cytophaga	6	0.0633981
g__Shuttleworthia	6	0.0633981
g__Syntrophococcus	6	0.0633981
g__Adlercreutzia	5	0.0528318
g__Oceanobacillus	5	0.0528318
g__Pediococcus	5	0.0528318
g__Rahnella	5	0.0528318
g__[Ruminococcus]	5	0.0528318
g__Cystobacter	4	0.0422654
g__Mycobacterium	4	0.0422654
g__Nocardioides	4	0.0422654
g__SMB53	4	0.0422654
g__Candidatus	3	0.0316991
g__Enhydrobacter	3	0.0316991
g__Flavobacterium	3	0.0316991
g__Gaiella	3	0.0316991
g__Gemmiger	3	0.0316991
g__Methylobacterium	3	0.0316991
g__Proteocatella	3	0.0316991
g__Aggregatibacter	2	0.0211327
g__Anaerovorax	2	0.0211327
g__Dietzia	2	0.0211327
g__Hafnia	2	0.0211327
g__Haloplasma	2	0.0211327
g__Leifsonia	2	0.0211327
g__Massilia	2	0.0211327
g__Ochrobactrum	2	0.0211327
g__Rhodococcus	2	0.0211327
g__Rhodoplanes	2	0.0211327
g__Skermania	2	0.0211327
g__Stenotrophomonas	2	0.0211327
g__Succinispira	2	0.0211327
g__cc_115	2	0.0211327
g__Achromobacter	1	0.0105664
g__Agrobacterium	1	0.0105664
g__Aquamicrobium	1	0.0105664
g__Bifidobacterium	1	0.0105664
g__Brevundimonas	1	0.0105664
g__Bulleidia	1	0.0105664
g__Devosia	1	0.0105664
g__Elizabethkingia	1	0.0105664
g__Helcobacillus	1	0.0105664
g__Helicobacter	1	0.0105664
g__Herbaspirillum	1	0.0105664
g__Ilumatobacter	1	0.0105664
g__Janthinobacterium	1	0.0105664
g__Johnsonella	1	0.0105664
g__Lachnospira	1	0.0105664
g__Legionella	1	0.0105664
g__Leptotrichia	1	0.0105664
g__Lysinibacillus	1	0.0105664
g__Mucilaginibacter	1	0.0105664
g__Mucispirillum	1	0.0105664
g__Oceanicella	1	0.0105664
g__Oribacterium	1	0.0105664
g__Paracoccus	1	0.0105664
g__Petrimonas	1	0.0105664
g__Phenylobacterium	1	0.0105664
g__Rhizobium	1	0.0105664
g__Robinsoniella	1	0.0105664
g__Roseomonas	1	0.0105664
g__Rothia	1	0.0105664
g__Rummeliibacillus	1	0.0105664
g__Sanguibacter	1	0.0105664
g__Sediminibacterium	1	0.0105664
g__Solirubrobacter	1	0.0105664
g__Sporosarcina	1	0.0105664
g__Staphylococcus	1	0.0105664
Total	9464	100
