## Supplementary material for "The first horse gut microbiome gene catalog reveals that rare microbiome ensures better cardiovascular fitness in endurance horses": Abundance of the CAZymes, classes and their estimated mechanisms in the gene catalog

### Sheet:  
Table S5. Abundance of the CAZymes, classes and their estimated mechanisms in the gene catalog
Enzyme	Gene Abundance	Relative abundance (%)	classes	Mechanism	Major activity
AA10	527	0.0617339	Auxiliary Activities	copper-dependent lytic polysaccharide monooxygenases	depolymerize_the_recalcitrant_insoluble_polysaccharides_
CBM1	1	0.000117142	Carbohydrate binding modules	cellulose-binding function	.
CBM15	793	0.0928937	Carbohydrate binding modules	xylan and xylooligosaccharides	.
CBM18	81	0.00948851	Carbohydrate binding modules	chitin-binding function	Oligosaccharide-degrading_enzymes
CBM20	1379	0.161539	Carbohydrate binding modules	starch-binding function	Oligosaccharide-degrading_enzymes
CBM42	306	0.0358455	Carbohydrate binding modules	Binding to arabinofuranose	.
CBM43	1	0.000117142	Carbohydrate binding modules	-1 3-glucan binding function	.
CBM48	28556	3.34511	Carbohydrate binding modules	glycogen-binding function	Debranching_enzymes
CBM5	544	0.0637253	Carbohydrate binding modules	Chitin-binding	Oligosaccharide-degrading_enzymes
CBM50	1935	0.22667	Carbohydrate binding modules	cleaving either chitin or peptidoglycan.	.
CBM6	3351	0.392543	Carbohydrate binding modules	cellulose-binding function	.
CBM73	527	0.0617339	Carbohydrate binding modules	Chitin-binding function	Oligosaccharide-degrading_enzymes
CE1	4858	0.569076	Carbohydrate esterases	acetyl xylan esterase feruloyl esterases	.
CE10	13465	1.57732	Carbohydrate esterases	arylesterase	.
GH1	14	0.00163999	Glycoside Hydrolases	-glucosidase	Oligosaccharide-degrading_enzymes
GH101	5159	0.604336	Glycoside Hydrolases	endo- -N-acetylgalactosaminidase	.
GH102	137	0.0160485	Glycoside Hydrolases	peptidoglycan lytic transglycosylase	.
GH103	188	0.0220227	Glycoside Hydrolases	-glucosaminidase transglycosylase	Debranching_enzymes
GH105	5739	0.672279	Glycoside Hydrolases	glucuronyl/galacturonyl hydrolases	.
GH116	99	0.0115971	Glycoside Hydrolases	-glucosidase	Oligosaccharide-degrading_enzymes
GH121	568	0.0665367	Glycoside Hydrolases	-L-arabinobiosidase	.
GH127	506	0.0592739	Glycoside Hydrolases	-Galactosidase	Debranching_enzymes
GH13	52097	6.10275	Glycoside Hydrolases	-amylase	Oligosaccharide-degrading_enzymes
GH130	571	0.0668881	Glycoside Hydrolases	-1 4-Mannosylglucose phosphorylase	Oligosaccharide-degrading_enzymes
GH14	11	0.00128856	Glycoside Hydrolases	-amylase	Debranching_enzymes
GH15	1357	0.158962	Glycoside Hydrolases	glucoamylase	.
GH16	2510	0.294027	Glycoside Hydrolases	xyloglucan	.
GH17	1	0.000117142	Glycoside Hydrolases	glucan endo-1 3- -glucosidase	.
GH18	17195	2.01426	Glycoside Hydrolases	chitinase	Oligosaccharide-degrading_enzymes
GH19	2656	0.311129	Glycoside Hydrolases	chitinase	Oligosaccharide-degrading_enzymes
GH20	20807	2.43738	Glycoside Hydrolases	-hexosaminidase	Oligosaccharide-degrading_enzymes
GH23	8883	1.04057	Glycoside Hydrolases	Peptidoglycan lyase	Debranching_enzymes
GH26	18310	2.14487	Glycoside Hydrolases	-mannanase	Endo-hemicellulases
GH27	304	0.0356112	Glycoside Hydrolases	-galactosidase	Debranching_enzymes
GH28	3543	0.415034	Glycoside Hydrolases	polygalacturonase	Endo-hemicellulases
GH29	25987	3.04417	Glycoside Hydrolases	-L-fucosidase	Oligosaccharide-degrading_enzymes
GH3	56550	6.62439	Glycoside Hydrolases	-glucosidase	Oligosaccharide-degrading_enzymes
GH30	5307	0.621673	Glycoside Hydrolases	endo- -1 4-xylanase	.
GH31	46842	5.48717	Glycoside Hydrolases	-glucosidase	Oligosaccharide-degrading_enzymes
GH32	11700	1.37056	Glycoside Hydrolases	invertase endo-inulinase	Oligosaccharide-degrading_enzymes
GH33	11154	1.3066	Glycoside Hydrolases	sialidase or neuraminidase	Debranching_enzymes
GH36	17	0.00199142	Glycoside Hydrolases	-galactosidase	Debranching_enzymes
GH37	2121	0.248458	Glycoside Hydrolases	-trehalase	Oligosaccharide-degrading_enzymes
GH38	9885	1.15795	Glycoside Hydrolases	-mannosidase	Oligosaccharide-degrading_enzymes
GH39	2400	0.281141	Glycoside Hydrolases	-L-iduronidase	Oligosaccharide-degrading_enzymes
GH4	179	0.0209684	Glycoside Hydrolases	maltose-6-phosphate glucosidase	.
GH43	23646	2.76994	Glycoside Hydrolases	-xylosidase	Oligosaccharide-degrading_enzymes
GH47	27	0.00316284	Glycoside Hydrolases	-mannosidase	Oligosaccharide-degrading_enzymes
GH48	88	0.0103085	Glycoside Hydrolases	reducing end-acting cellobiohydrolase	Cellulases
GH5	63939	7.48995	Glycoside Hydrolases	endo- -1 4-glucanase / cellulase	Cellulases
GH51	20216	2.36814	Glycoside Hydrolases	-L -arabino furanosidases	Debranching_enzymes
GH52	24	0.00281141	Glycoside Hydrolases	-xylosidase	Oligosaccharide-degrading_enzymes
GH54	306	0.0358455	Glycoside Hydrolases	-L-arabinofuranosidase	Debranching_enzymes
GH57	5474	0.641236	Glycoside Hydrolases	-amylase	Oligosaccharide-degrading_enzymes
GH59	337	0.0394769	Glycoside Hydrolases	-galactosidase	.
GH6	6100	0.714567	Glycoside Hydrolases	endoglucanase	Cellulases
GH63	2027	0.237447	Glycoside Hydrolases	processing -glucosidase	Oligosaccharide-degrading_enzymes
GH65	7037	0.824329	Glycoside Hydrolases	-trehalase	Oligosaccharide-degrading_enzymes
GH66	4859	0.569194	Glycoside Hydrolases	cycloisomaltooligosaccharide glucanotransferase	.
GH68	2521	0.295315	Glycoside Hydrolases	levansucrase	.
GH73	938	0.109879	Glycoside Hydrolases	lysozyme	.
GH74	2	0.000234284	Glycoside Hydrolases	endoglucanase	Cellulases
GH77	14391	1.68579	Glycoside Hydrolases	4- -Glucanotransferase	Debranching_enzymes
GH79	121	0.0141742	Glycoside Hydrolases	-glucuronidase	.
GH8	2838	0.332449	Glycoside Hydrolases	Endoxylanses	Cellulases
GH82	276	0.0323312	Glycoside Hydrolases	-carrageenase	.
GH84	778	0.0911366	Glycoside Hydrolases	N-Acetyl	Debranching_enzymes
GH88	2720	0.318627	Glycoside Hydrolases	-glucuronyl hydrolase	Cellulases
GH9	60288	7.06226	Glycoside Hydrolases	endoglucanase	Cellulases
GH94	3260	0.381883	Glycoside Hydrolases	cellobiose phosphorylase	.
GH95	17944	2.102	Glycoside Hydrolases	-L -fucosidase	Oligosaccharide-degrading_enzymes
GH97	1523	0.178407	Glycoside Hydrolases	-Glucosidase	.
GH99	184	0.0215541	Glycoside Hydrolases	glycoprotein endo- -1 2-mannosidase	.
GT1	2772	0.324718	GlycosylTransferases	UDP-glucuronosyltransferase	.
GT10	1154	0.135182	GlycosylTransferases	galactoside -1 3/1 4-L-fucosyltransferase	.
GT11	283	0.0331512	GlycosylTransferases	GDP-L-Fuc: galactoside -1 2-L-fucosyltransferase	.
GT12	3	0.000351426	GlycosylTransferases	[N-acetylneuraminyl]-galactosylglucosylceramide N-acetylgalactosaminyltransferase	.
GT13	1	0.000117142	GlycosylTransferases	-1 3-mannosyl-glycoprotein -1 2-N-acetylglucosaminyltransferase	.
GT14	19	0.0022257	GlycosylTransferases	-1 3-galactosyl-O-glycosyl-glycoprotein -1 6-N-acetylglucosaminyltransferase	.
GT15	11	0.00128856	GlycosylTransferases	glycolipid 2- -mannosyltransferase	.
GT16	1	0.000117142	GlycosylTransferases	-1 6-mannosyl-glycoprotein -1 2-N-acetylglucosaminyltransferase	.
GT17	703	0.0823509	GlycosylTransferases	-1 4-mannosyl-glycoprotein -1 4-N-acetylglucosaminyltransferase	.
GT19	4439	0.519994	GlycosylTransferases	lipid-A-disaccharide synthase	.
GT2	69539	8.14595	GlycosylTransferases	cellulose synthase	.
GT20	382	0.0447483	GlycosylTransferases	-trehalose-phosphate synthase	Oligosaccharide-degrading_enzymes
GT21	12	0.0014057	GlycosylTransferases	UDP-Glc: ceramide -glucosyltransferase	.
GT22	153	0.0179227	GlycosylTransferases	Dol-P-Man: Man6GlcNAc2-PP-Dol -1 2-mannosyltransferase	.
GT24	16	0.00187427	GlycosylTransferases	UDP-Glc: glycoprotein -glucosyltransferase	.
GT25	712	0.0834052	GlycosylTransferases	lipopolysaccharide -1 4-galactosyltransferase	.
GT26	7320	0.85748	GlycosylTransferases	UDP-ManNAcA: -N-acetyl mannosaminuronyltransferase	.
GT28	10160	1.19016	GlycosylTransferases	1 2-diacylglycerol 3- -galactosyltransferase	.
GT29	2	0.000234284	GlycosylTransferases	sialyltransferase	.
GT3	4819	0.564508	GlycosylTransferases	glycogen synthase	Debranching_enzymes
GT30	4159	0.487194	GlycosylTransferases	CMP- -KDO: -3-deoxy-D-manno-octulosonic-acid (KDO) transferase	.
GT31	151	0.0176885	GlycosylTransferases	N-acetyllactosaminide -1 3-N-acetylglucosaminyltransferase	.
GT33	54	0.00632567	GlycosylTransferases	GDP-Man: chitobiosyldiphosphodolichol -mannosyltransferase	.
GT35	17121	2.00559	GlycosylTransferases	glycogen or starch phosphorylase	Debranching_enzymes
GT36	7001	0.820112	GlycosylTransferases	Deleted: now family GH94	.
GT37	36	0.00421712	GlycosylTransferases	galactoside 2-L-fucosyltransferase	.
GT39	1783	0.208864	GlycosylTransferases	Dol-P-Man: protein -mannosyltransferase	.
GT4	46858	5.48904	GlycosylTransferases	sucrose synthase	surface protein glycosylation
GT41	8	0.000937137	GlycosylTransferases	UDP-GlcNAc: peptide -N-acetylglucosaminyltransferase	.
GT43	1	0.000117142	GlycosylTransferases	-glucuronyltransferase	.
GT47	178	0.0208513	GlycosylTransferases	heparan -glucuronyltransferase	.
GT48	1	0.000117142	GlycosylTransferases	1 3- -glucan synthase	Debranching_enzymes
GT5	12792	1.49848	GlycosylTransferases	UDP-Glc: glycogen glucosyltransferase	.
GT50	48	0.00562282	GlycosylTransferases	Dol-P-Man -1 4-mannosyltransferase	.
GT51	28065	3.28759	GlycosylTransferases	murein polymerase	.
GT56	151	0.0176885	GlycosylTransferases	TDP-Fuc4NAc: lipid II Fuc4NAc transferase	.
GT57	84	0.00983994	GlycosylTransferases	Dol-P-Glc: -1 3-glucosyltransferase	.
GT58	18	0.00210856	GlycosylTransferases	Dol-P-Man: Man5GlcNAc2-PP-Dol -1 3-mannosyltransferase	.
GT59	18	0.00210856	GlycosylTransferases	Dol-P-Glc: Glc2Man9GlcNAc2-PP-Dol -1 2-glucosyltransferase	.
GT6	643	0.0753224	GlycosylTransferases	-1 3-galactosyltransferase	.
GT65	1	0.000117142	GlycosylTransferases	GDP-Fuc: protein O- -fucosyltransferase	.
GT66	819	0.0959394	GlycosylTransferases	dolichyl-diphosphooligosaccharideâ€”protein glycotransferase	.
GT68	1	0.000117142	GlycosylTransferases	GDP-Fuc: protein O- -fucosyltransferase	.
GT69	2	0.000234284	GlycosylTransferases	GDP-Man: -1 3-mannosyltransferase	.
GT7	2	0.000234284	GlycosylTransferases	lactose synthase	.
GT70	37	0.00433426	GlycosylTransferases	UDP-GlcA: -glucuronosyltransferase	.
GT73	1	0.000117142	GlycosylTransferases	CMP- -KDO: -3-deoxy-D-manno-octulosonic-acid (KDO) transferase	.
GT75	2	0.000234284	GlycosylTransferases	UDP-Glc: self-glucosylating -glucosyltransferase	.
GT76	22	0.00257713	GlycosylTransferases	Dol-P-Man: -1 6-mannosyltransferase	.
GT8	1549	0.181453	GlycosylTransferases	lipopolysaccharide -1 3-galactosyltransferase	.
GT81	119	0.0139399	GlycosylTransferases	NDP-Glc: glucosyl-3-phosphoglycerate synthase	.
GT82	1	0.000117142	GlycosylTransferases	UDP-GalNAc: -1 4-N-acetylgalactosaminyltransferase	.
GT84	1870	0.219056	GlycosylTransferases	cyclic -1 2-glucan synthase	.
GT85	2	0.000234284	GlycosylTransferases	-D-arabinofuranosyl monophosphoryldecaprenol: galactan -D-arabinofuranosyltransferase	.
GT87	124	0.0145256	GlycosylTransferases	polyprenol-P-Man: -1 2-mannosyltransferase	.
GT89	56	0.00655996	GlycosylTransferases	-D-arabinofuranosyl-1-monophosphoryldecaprenol : arabinan -1 2-arabinofuranosyltransferase	.
GT9	2598	0.304335	GlycosylTransferases	lipopolysaccharide N-acetylglucosaminyltransferase	.
GT96	1	0.000117142	GlycosylTransferases	UDP-Gal: peptidyl serine -galactosyltransferase	.
PL11	5884	0.689264	Polysaccharide Lyases	rhamnogalacturonan endolyase	Pectinases
PL12	924	0.108239	Polysaccharide Lyases	heparin-sulfate lyase	.
PL21	875	0.102499	Polysaccharide Lyases	heparin lyase	.
PL4	429	0.050254	Polysaccharide Lyases	rhamnogalacturonan endolyase	Pectinases
PL6	7	0.000819995	Polysaccharide Lyases	alginate lyase	.
PL8	5682	0.665601	Polysaccharide Lyases	hyaluronate lyase	.
