## Supplementary material for "The first horse gut microbiome gene catalog reveals that rare microbiome ensures better cardiovascular fitness in endurance horses": List of acquired antimicrobial resistance (AMR) genes observed in this study

### Sheet:  
Table S6. List of acquired antimicrobial resistance (AMR) genes observed in this study
AMR gene cluster	Mechanism	Class	ECA202	ECA205	ECA206	ECA212	ECA213	ECA215	ECA217	ECA220	ECA222	ECA224	ECA226
aac(6')-Ie-aph(2')-Ia_1_M13771	Aminoglycoside N-acetyltransferases	Aminoglycosides	0	0	0.00451533	0.0087254	0	0	0	0	0	0	0
aadA9_1_AJ420072	Aminoglycoside N-acetyltransferases	Aminoglycosides	0	0	0	0	0.00785527	0	0	0	0	0	0
ant(3')-Ia_1_X02340	Aminoglycoside O-nucleotidyltransferases	Aminoglycosides	0	0	0.00903067	0	0.0157105	0	0	0	0	0	0
ant(6)-Ia_1_AF330699	Aminoglycoside O-nucleotidyltransferases	Aminoglycosides	0	0.00409298	0.00903067	0	0	0.00832471	0.00389649	0	0.00784852	0.0068651	0
ant(6)-Ia_2_KF421157	Aminoglycoside O-nucleotidyltransferases	Aminoglycosides	0.0698065	0.0818597	0.221251	0.0785286	0.102118	0.116546	0.0896192	0.149541	0.137349	0.281469	0.117606
ant(6)-Ia_3_KF864551	Aminoglycoside O-nucleotidyltransferases	Aminoglycosides	0.30797	0.859527	3.06591	0.536612	0.577362	1.83976	0.903985	1.61077	1.00461	1.7403	1.58376
ant(6)-Ib_1_FN594949	Aminoglycoside O-nucleotidyltransferases	Aminoglycosides	0	0.0654877	0.167067	0.0567151	0.043204	0.0541106	0.0896192	0.0854523	0.0510154	0.157897	0.0784038
aph(2')-If_1_KF652097	Aminoglycoside O-phosphotransferases	Aminoglycosides	0	0	0	0	0	0.00832471	0	0	0.00784852	0	0
aph(2')-Ih_1_KF652096	Aminoglycoside O-phosphotransferases	Aminoglycosides	0	0	0	0.0261762	0.0235658	0.0166494	0	0	0.015697	0	0
aph(3')-III_1_M26832	Aminoglycoside O-phosphotransferases	Aminoglycosides	0	0	0	0.0087254	0	0	0	0	0.00784852	0	0
aph(4)-Ia_1_V01499	Aminoglycoside O-phosphotransferases	Aminoglycosides	0	0	0	0.0043627	0	0	0	0	0	0	0
aph(6)-Id_1_M28829	Aminoglycoside O-phosphotransferases	Aminoglycosides	0.0328501	0.0163719	0.00451533	0.0130881	0.145322	0.00832471	0.00389649	0.00854523	0.00784852	0.0102977	0.0509625
blaACI-1_1_AJ007350	Class C betalactamases	betalactams	0.402414	0	0.763092	0.130881	0.176744	0.104059	0.124688	0.93143	0.0274698	0.0240279	0.0352817
blaCARB-5_1_AF135373	Class C betalactamases	betalactams	0	0.00818597	0.027092	0.0261762	0.0235658	0.00832471	0	0	0	0	0
blaTEM-1A_4_HM749966	Class C betalactamases	betalactams	0	0	0	0.0087254	0.00785527	0	0	0	0	0.0068651	0.00784038
cat_2_M35190	Chloramphenicol acetyltransferases	Phenicol	0	0	0	0	0	0	0	0	0	0	0.0352817
cat86_1_K00544	Chloramphenicol acetyltransferases	Phenicol	0	0	0	0.0087254	0	0	0	0	0	0	0
catP_1_U15027	Chloramphenicol acetyltransferases	Phenicol	0	0	0	0	0	0	0	0	0	0	0.184249
cfxA_1_U38243	Class A betalactamases	betalactams	0	0.266044	0	0.122156	0	0	0	0.00854523	0.00784852	0	0.0470423
cfxA6_1_GQ342996	Class A betalactamases	betalactams	0.00410626	0	0.0225767	0	0	0	0.0311719	0	0.23938	0.0377581	0.00784038
dfrA1_25_AJ844287	Dihydrofolate reductase	Trimethoprim	0	0	0	0	0.0706974	0	0	0	0	0	0
erm(B)_18_X66468	23S rRNA methyltransferases	MLS	0.00410626	0	0.0316073	0	0	0	0	0	0	0.0068651	0
erm(T)_4_AJ488494	23S rRNA methyltransferases	MLS	0.00410626	0	0	0	0	0	0	0	0	0	0
lnu(B)_1_AJ238249	Lincosamide nucleotidyltransferases	MLS	0	0	0	0	0	0.00832471	0	0	0	0	0
lnu(C)_1_AY928180	Lincosamide nucleotidyltransferases	MLS	0.620046	2.18565	2.18091	1.18229	0.683408	1.04059	1.89759	0.995519	1.59325	1.68881	1.42303
lsa(A)_1_AY225127	Streptogramin resistance ATP-binding cassette ABC efflux pumps	MLS	0	0	0	0	0	0.00416236	0	0	0	0	0
mef(A)_10_AF376746	Macrolide resistance efflux pumps	MLS	0.016425	0.180091	0	0.0610778	0	0.0166494	0.00389649	0.0128178	0.015697	0.0102977	0
mef(A)_3_AF227521	Macrolide resistance efflux pumps	MLS	0.217632	0.208742	0.0225767	0.0916167	0.0117829	0.0124871	0.0155859	0.00427261	0.302168	0.381013	0.0235211
msr(C)_1_AY004350	Macrolide resistance efflux pumps	MLS	0	0	0	0	0	0	0	0	0.00392426	0.00343255	0
msr(D)_2_AF274302	Macrolide resistance efflux pumps	MLS	0	0	0	0	0	0.0249741	0	0.00854523	0.00392426	0	0.00392019
qnrD1_1_FJ228229	Fluoroquinolone resistance DNA complex protection protein	Quinolone	0	0	0.013546	0.0261762	0.00785527	0	0.0233789	0	0	0	0
str_1_X92946	Streptomycin-inactivating enzymes	Aminoglycosides	0	0	0	0	0	0.00832471	0	0	0	0	0
strA_1_M96392	Streptomycin-inactivating enzymes	Aminoglycosides	0.00410626	0.0163719	0.0361227	0.0261762	0.129612	0	0.0116895	0.0128178	0.00784852	0.0102977	0.00784038
sul1_2_CP002151	Sulfonamide-resistant dihydropteroate synthases	Sulfonamides	0	0	0	0.0174508	0.0157105	0	0	0	0	0.0137302	0.00784038
sul2_7_HM486907	Sulfonamide-resistant dihydropteroate synthases	Sulfonamides	0.644683	1.64538	5.4184	0.0261762	2.57653	0.0291365	0.974121	0.149541	0.380653	0.0926789	0.0548827
tet(32)_1_EU722333	Tetracycline resistance ribosomal protection proteins	Tetracyclines	0.229951	0.335625	0.708908	0.449358	0.341704	0.849121	0.514336	1.14506	0.749534	0.387878	0.713475
tet(33)_1_AY255627	Tetracycline resistance ribosomal protection proteins	Tetracyclines	0	0	0	0	0.0117829	0	0	0	0	0	0
tet(39)_1_KT346360	Tetracycline resistance major facilitator superfamily MFS efflux pumps	Tetracyclines	0	0	0	0	0	0	0	0	0	0	0.00392019
tet(40)_1_FJ158002	Tetracycline resistance ribosomal protection proteins	Tetracyclines	2.23791	1.08873	1.86483	0.93798	0.891573	5.68578	1.69107	2.03376	2.5233	1.65106	2.62653
tet(44)_1_NZABDU01000081	Tetracycline resistance ribosomal protection proteins	Tetracyclines	0.0657002	0.27423	0.428957	0.327202	0.412402	0.969829	0.268857	0.649437	0.537624	0.332957	0.317536
tet(45)_1_JF837331	Tetracycline resistance ribosomal protection proteins	Tetracyclines	0	0	0	0	0	0	0	0.00854523	0	0.00343255	0
tet(A)_6_AF534183	Tetracycline resistance major facilitator superfamily MFS efflux pumps	Tetracyclines	0	0	0	0.0043627	0.00392763	0	0	0	0	0	0
tet(C)_1_NC003123	Tetracycline resistance major facilitator superfamily MFS efflux pumps	Tetracyclines	0	0	0	0	0	0	0	0	0	0.00343255	0
tet(H)_1_Y16103	Tetracycline resistance major facilitator superfamily MFS efflux pumps	Tetracyclines	0	0.012279	0.00451533	0	0	0	0	0	0	0.00343255	0.00392019
tet(L)_1_HM235948	Tetracycline resistance major facilitator superfamily MFS efflux pumps	Tetracyclines	0	0	0	0.0218135	0.00392763	0	0	0	0	0	0
tet(L)_2_M29725	Tetracycline resistance major facilitator superfamily MFS efflux pumps	Tetracyclines	0	0.0163719	0.00451533	0	0	0	0	0	0	0	0
tet(M)_1_X92947	Tetracycline resistance ribosomal protection proteins	Tetracyclines	0	0.0286509	0.00451533	0	0.164961	0.00416236	0	0	0	0	0.00392019
tet(M)_10_EU182585	Tetracycline resistance ribosomal protection proteins	Tetracyclines	0	0.00409298	0.00903067	0	0.0314211	0.00416236	0	0	0	0	0
tet(M)_8_X04388	Tetracycline resistance ribosomal protection proteins	Tetracyclines	0	0.00818597	0	0	0.0117829	0	0	0	0	0	0.00392019
tet(O)_1_M18896	Tetracycline resistance ribosomal protection proteins	Tetracyclines	2.71013	2.54584	6.01443	2.46492	2.85539	27.0303	3.85752	15.9112	4.34023	4.3868	6.6016
tet(Q)_3_U73497	Tetracycline resistance ribosomal protection proteins	Tetracyclines	7.32557	4.50638	11.8302	2.53036	6.32742	23.022	5.42001	5.04168	9.8499	6.03099	5.91165
tet(S)_3_X92946	Tetracycline resistance ribosomal protection proteins	Tetracyclines	0.0246376	0.0286509	0.00903067	0.0218135	0.00785527	0.0166494	0.00389649	0	0.00392426	0.0102977	0
tet(W)_1_DQ060146	Tetracycline resistance ribosomal protection proteins	Tetracyclines	4.51689	5.66878	11.6541	4.96475	7.70602	15.8336	7.07991	8.15214	8.89238	7.78846	8.56562
tet(W)_2_AY049983	Tetracycline resistance ribosomal protection proteins	Tetracyclines	0.562558	0.446135	0.460564	0.183233	0.23173	0.536944	0.307822	0.448624	0.737761	0.257441	0.61155
tetA(P)_1_AB054980	Tetracycline resistance major facilitator superfamily MFS efflux pumps	Tetracyclines	0	0.00409298	0.00451533	0.100342	0	0.0166494	0	0	0.215834	0.16133	0.0117606
VanS-Pt_5_DQ018711	VanC-type regulator	Glycopeptides	0	0	0	0	0.00785527	0	0	0	0	0	0
VanT-C_3_EU151753	VanC-type resistance protein	Glycopeptides	0	0	0	0	0	0	0.00389649	0	0	0	0
		number of detected gene per animal:	20	26	29	31	32	28	22	20	27	28	28
