## Supplementary material for "The first horse gut microbiome gene catalog reveals that rare microbiome ensures better cardiovascular fitness in endurance horses": Relative abundance of metabolites obtained from blood of the 11 horses under study collected before and after the endurance ride

### Sheet:  
Table S9. Relative abundance of metabolites obtained from blood of the 11 horses under study collected before and after the endurance ride
				T0 (Baseline)												T1 (after effort)
ppm	Metabolite	Metabolite name used in R		ECA202	ECA205	ECA206	ECA212	ECA213	ECA215	ECA217	ECA220	ECA222	ECA224	ECA226		ECA202	ECA205	ECA206	ECA212	ECA213	ECA215	ECA217	ECA220	ECA222	ECA224	ECA226
8.4595 8.4495	Formate	Formate		30707.33	30192.90	29973.50	30194.17	29023.89	30915.49	28997.57	30856.53	29913.54	30077.31	30818.72		30544.10	29669.02	30358.65	30605.93	30047.62	32208.17	29518.02	32373.64	29782.16	30349.92	31276.91
7.7595 7.7445	Histidine	Histidine		52255.11	53162.85	55199.16	53064.93	52268.77	55826.02	52413.64	57760.41	53947.93	53540.08	55195.03		53356.75	55591.81	55789.08	53564.30	63103.49	50329.62	55374.14	54525.17	56579.85	56675.56	58700.08
7.4295 7.4045	Phenylalanine	Phenylalanine		514996.03	522396.09	519355.07	520418.96	508813.63	525420.56	510869.45	539235.61	514950.57	525014.94	526160.85		517387.35	526289.89	518594.29	517274.83	523488.52	529578.62	515185.79	540819.09	520304.00	525482.36	539363.10
7.1995 7.1695	Tyrosine	Tyrosine		138123.71	144239.51	145770.90	145232.59	145366.03	144852.72	145019.66	146465.19	144667.78	148419.43	144033.44		150585.74	163442.03	167873.99	154395.71	175327.29	163674.18	178141.60	170974.86	161407.12	163763.03	177704.61
7.0495 7.0395	Histidine MethylHistidine	Histidine_MethylHistidine		55537.59	59058.30	57148.20	56780.99	54734.11	59577.78	55117.23	63466.86	58447.11	57242.91	59334.73		54360.31	59130.44	54255.40	56342.78	62838.41	57548.89	55551.49	63076.71	57183.89	57428.04	59745.50
6.9045 6.8745	Tyrosine	Tyrosine.1		97148.98	105666.88	104469.05	105052.70	101232.64	106590.13	97300.16	108452.15	106579.04	106989.32	102692.07		109582.76	122761.79	118697.26	115072.19	124646.64	124232.18	123116.82	127527.51	114763.95	118741.21	131732.58
5.2396 5.2290	a-Glucose	a.Glucose		840602.89	792118.08	980902.67	1002479.86	1056506.44	908857.93	997018.92	754734.01	983910.46	766452.34	843881.03		907350.45	871280.07	939733.85	981656.78	940569.42	662298.98	1088182.03	521721.59	1034175.92	808940.15	706147.99
4.4245 4.4095	Unknown	Unknown		97558.37	104256.44	97116.66	93803.45	107461.64	93188.77	114165.85	81161.65	97375.37	101179.48	97546.10		104548.96	100700.57	110636.16	95051.10	106949.40	95933.81	112211.20	99751.78	106458.53	104774.05	96748.54
4.1330 4.0800	Lactate	Lactate		295966.71	293703.34	280371.28	273265.35	297654.95	298021.56	300610.49	275263.00	271027.14	296871.34	283292.58		375914.72	304637.09	404922.61	335083.81	335554.17	311431.96	376110.84	312865.28	314578.19	314565.36	336855.17
3.9245 3.8995	Creatine	Creatine		182492.56	174822.82	174150.00	177291.61	186065.05	180704.52	195383.10	171742.92	177199.91	179883.52	189957.63		181754.18	178536.18	184738.29	177702.52	181126.52	180488.02	200169.67	180171.32	189928.35	181280.70	181886.92
3.8945 3.8745	Glucose	Glucose		608777.33	633613.32	581100.39	630112.33	661597.13	584815.38	712165.32	616612.33	622203.28	649532.58	630519.69		636477.06	659125.24	590334.52	625171.90	629706.45	563333.23	744160.66	636197.19	709848.61	677913.49	632454.47
3.8600 3.8000	Glucose	Glucose.1		1669920.25	1829630.27	1589425.86	1821374.53	1829989.06	1630307.53	1999046.79	1763757.52	1771341.38	1811698.39	1754643.52		1715907.44	1844452.20	1483667.10	1757184.98	1543338.67	1341512.16	1919593.07	1605964.76	1757342.77	1841861.85	1573811.25
3.7800 3.6800	Glucose	Glucose.2		340742.97	375073.14	323581.25	359904.12	365481.88	338824.19	398207.74	362283.06	358143.00	360611.18	354629.20		351332.96	369348.78	343735.85	375037.24	327486.95	299060.11	404456.44	345028.11	357932.95	368027.98	329183.74
3.7745 3.7695	Glucose	Glucose.3		198807.47	215479.00	194515.70	193883.74	210618.78	194434.66	230020.84	207459.12	211855.06	202310.52	207285.03		193558.92	215295.64	202729.00	191279.60	214036.31	180129.74	241130.25	207068.26	214317.67	206082.54	189110.49
3.7645 3.7495	Glucose	Glucose.4		266780.15	281165.88	261003.89	277028.61	283537.73	258612.76	292752.04	271361.22	266497.57	291748.55	264481.57		283140.94	299985.22	251674.07	266475.65	254185.54	198963.82	304435.31	247382.63	316509.81	304403.51	257214.29
3.7495 3.7395	Glucose	Glucose.5		647647.20	743726.45	599314.99	732067.91	695241.61	647939.04	742902.63	705603.51	699041.49	704604.61	675344.24		709972.75	778818.84	548657.50	718831.85	557546.70	462292.61	750031.84	613638.66	721297.85	760148.38	593260.75
3.7245 3.7045	Glucose	Glucose.6		129720.14	149224.88	122978.83	147306.16	141382.67	133211.73	148633.82	141943.51	142936.59	141714.66	136171.74		138155.65	155070.78	117923.57	150737.82	118593.34	103874.60	153830.56	126039.74	143873.31	151959.42	121614.52
3.7045 3.6895	Glycerol	Glycerol		266780.15	281165.88	261003.89	277028.61	283537.73	258612.76	292752.04	271361.22	266497.57	291748.55	264481.57		283140.94	299985.22	251674.07	266475.65	254185.54	198963.82	304435.31	247382.63	316509.81	304403.51	257214.29
3.6720 3.6260	Glycerol	Glycerol.1		647647.20	743726.45	599314.99	732067.91	695241.61	647939.04	742902.63	705603.51	699041.49	704604.61	675344.24		709972.75	778818.84	548657.50	718831.85	557546.70	462292.61	750031.84	613638.66	721297.85	760148.38	593260.75
3.5800 3.5580	Glycerol	Glycerol.2		129720.14	149224.88	122978.83	147306.16	141382.67	133211.73	148633.82	141943.51	142936.59	141714.66	136171.74		138155.65	155070.78	117923.57	150737.82	118593.34	103874.60	153830.56	126039.74	143873.31	151959.42	121614.52
3.5645 3.5395	Glucose	Glucose.7		346290.99	346177.99	367297.85	345605.00	332210.52	318292.42	355293.90	329467.48	329518.15	355123.18	306306.52		351477.22	336491.39	401947.99	361883.53	351998.59	296260.09	411341.03	331466.70	388414.41	366329.14	322991.49
3.5145 3.5045	Glycerol	Glycerol.3		344024.11	378941.49	304952.71	366289.86	355777.17	329630.01	395633.13	346288.13	355041.23	356231.98	351859.24		369165.69	388387.15	290655.61	365292.45	284099.54	258252.93	385481.12	327071.34	366123.57	382283.43	315261.24
3.4995 3.4845	Glucose	Glucose.8		210453.11	236011.56	173282.30	218900.60	204441.31	195234.51	232626.52	212267.09	212125.04	210341.59	202394.97		216324.94	241669.27	162204.33	218649.26	147051.98	129683.17	228023.85	173266.48	214648.06	226476.98	176158.48
3.4845 3.4445	Glucose	Glucose.9		710398.43	824866.18	608168.27	797595.57	737655.28	700649.40	813970.93	771658.22	759578.48	732630.40	737505.21		761841.46	860030.90	537180.90	767997.86	513301.98	441256.13	778025.27	649894.17	749252.34	802519.16	607838.98
3.4095 3.3895	Glucose	Glucose.10		741424.84	871126.83	657625.98	816519.22	773059.80	741619.20	833173.92	805194.69	790996.25	754766.85	762711.05		787095.84	900714.71	599839.01	784457.57	581699.90	522719.25	847072.12	700449.13	795366.77	841701.00	634053.20
3.3895 3.3795	Glucose	Glucose.11		88363.65	103039.39	81670.23	101890.06	94211.61	92404.55	96418.71	99461.52	97598.80	94384.90	93764.97		97049.64	110626.71	75374.39	98647.87	72089.19	58999.98	101030.39	80300.75	103443.48	110751.02	84401.97
3.2695 3.2545	Glucose	Glucose.12		191824.43	190710.58	157001.10	151012.50	162329.56	164850.80	187045.06	164620.75	153518.43	186201.20	159218.68		196182.62	207521.21	163788.26	149730.89	127885.88	150625.13	222980.67	173414.48	189290.99	191018.83	159558.32
3.2495 3.2345	Trimetylamine N oxine	Trimetylamine_N.oxine		302258.35	335679.48	263074.51	302177.30	315663.66	289587.35	323876.24	305327.74	308257.82	290737.25	306691.97		327723.95	349657.32	263536.38	295410.87	249163.97	214804.43	338860.74	264847.53	344043.01	326870.17	267554.19
3.2295 3.1845	Choline containing compounds	Choline_containing_compounds		1317572.59	1186731.79	1475973.54	1473625.92	1581172.63	1424133.54	1341017.26	1139839.52	1528850.50	1183828.72	1215179.56		1466959.52	1313203.78	1515874.09	1442177.93	1479063.59	1198904.31	1493681.05	894729.25	1637828.08	1250632.98	1183657.59
3.1545 3.1445	Dimethylsulfone	Dimethylsulfone		81460.55	377428.05	127341.31	102631.76	193102.33	92188.82	164903.71	102129.98	95424.56	89299.90	99913.28		84353.46	757868.89	128659.98	116404.06	149298.40	98047.26	143911.46	108420.45	103815.47	91690.31	107731.04
3.0445 3.0295	Creatine	Creatine.1		171854.70	166688.04	162534.83	159288.52	170942.92	170342.46	161381.65	174649.23	160197.97	176590.59	168311.82		188819.83	202906.45	207833.02	168626.48	221225.73	225265.09	244984.49	220486.32	258302.31	208422.68	216644.88
2.5490 2.5300	Citrate	Citrate		1194205.71	1105513.96	1135387.24	1078101.39	1224718.37	1013344.68	1244844.42	907542.21	1118149.32	1099588.30	1052731.87		1230647.09	1115059.08	1311900.26	1140884.20	1157812.24	1038386.31	1219242.72	1025458.47	1219260.34	1078725.94	1036033.77
2.5245 2.5095	Citrate	Citrate.1		85138.89	74733.70	79126.22	61206.41	73553.58	70676.67	82505.87	67753.01	71648.30	75255.76	72173.94		85016.21	75037.69	87555.26	63195.69	81248.03	73762.52	81648.30	78535.48	93030.39	72187.10	74803.77
2.4545 2.4445	Glutamine	Glutamine		136665.82	120698.96	128541.31	100872.01	119051.62	115501.66	130636.84	110763.40	115189.67	122515.99	115991.57		138188.38	120629.81	138218.71	102153.40	128155.03	116342.06	129183.53	123840.41	147384.41	117268.04	120310.07
2.4445 2.4295	Glutamine	Glutamine.1		87319.95	78302.98	81930.60	67301.74	77659.73	74596.12	82776.39	70499.30	73172.09	79662.84	75459.15		89637.86	79761.16	94586.46	68779.04	83112.99	77735.43	84719.41	81976.59	94310.41	79407.66	79590.58
2.4295 2.3600	Glutamine	Glutamine.2		152583.48	149586.40	142103.63	131321.06	147231.91	140333.18	153812.10	131842.49	129804.26	142882.27	141460.06		163001.57	143801.84	169645.80	146879.37	142027.78	142876.83	150134.28	145331.18	147185.11	145849.70	148473.34
2.3250 2.2600	Glutamate	Glutamate		790948.76	754303.33	778821.72	730383.38	814694.95	718090.94	886911.15	696432.60	761187.69	784347.48	762752.48		800455.05	758053.63	842169.45	738013.27	841453.07	752727.32	882865.29	759918.93	872561.77	778581.52	775574.01
2.0445 2.0245	Glutamine Glutamate	Glutamine_Glutamate		1480744.14	1462270.10	1481150.51	1468929.09	1603667.55	1434798.21	1751264.01	1412981.08	1481636.78	1594180.83	1535301.64		1457699.31	1438527.57	1513580.18	1447225.06	1527987.35	1396791.06	1699772.17	1395003.63	1515506.34	1551143.53	1451072.55
2.0145 1.9395	Glutamine Glutamate	Glutamine_Glutamate.1		2361766.98	2241708.52	2526799.93	2506364.05	2688280.42	2366105.79	2672214.54	2170942.69	2483534.74	2369887.82	2362744.91		2382689.52	2245365.84	2511700.90	2458121.71	2543743.12	2181928.69	2634388.94	1950158.65	2518357.72	2298206.13	2203879.18
1.9195 1.9095	Acetate	Acetate		422456.16	507608.82	479985.58	428263.25	462554.64	438403.52	450405.86	441109.07	436439.93	510586.36	504821.60		523205.06	654896.74	660442.72	440842.53	509409.27	520702.11	608049.37	727505.51	576585.83	542283.84	596683.76
1.4895 1.4595	Alanine	Alanine		773430.66	745849.34	812053.48	773539.70	817144.15	786501.69	799008.02	742772.65	767173.06	755887.53	736209.33		762442.80	693080.20	785201.35	740601.83	757042.87	699295.41	735342.17	640298.23	763307.98	687399.60	693114.18
1.3395 1.3095	Lactate	Lactate.1		807744.65	791916.43	874288.58	771486.40	906255.65	943070.21	938181.34	822804.47	769862.80	779661.49	839134.13		1255564.29	908901.66	1504147.15	1091398.30	1142378.74	947242.34	1455758.80	856470.36	1040696.19	937852.67	1069633.80
1.3095 1.1695	Methyl functions FA	Methyl_functions_FA		8035671.72	7357211.74	9530716.47	8977089.52	9741133.76	9174921.63	8845305.45	7350545.66	9141310.59	7382089.61	8524116.65		8631299.95	7993148.76	9679491.70	8998863.45	9583917.64	7798894.58	9874609.40	5815232.38	9716704.33	7721531.20	7521221.89
1.1195 1.1045	3-Hydroxyisobutyrate	X3.Hydroxyisobutyrate		469235.88	472914.85	510392.94	521732.75	520105.40	494873.84	498618.61	451783.43	516042.76	472781.50	464615.96		488537.12	486283.53	509098.82	523486.66	537758.06	484891.83	529958.71	429985.82	517643.32	477096.57	470465.80
1.0495 1.0395	Valine	Valine		357593.34	352722.19	383289.72	368523.90	374568.32	362590.24	355987.82	341657.78	364192.40	345630.43	345739.63		375264.85	373098.09	387703.14	375630.09	405654.91	366051.01	374984.48	340941.88	390809.87	354598.54	361324.42
1.0345 1.0245	Isoleucine	Isoleucine		242399.93	238506.81	256881.27	246643.36	250955.78	244435.15	240007.50	234163.93	243483.91	234005.90	233293.83		250911.55	252249.98	260226.27	250474.22	273738.49	250258.74	252909.59	232906.19	262832.65	238912.21	244264.51
0.9895 0.9795	Valine	Valine.1		279576.42	272103.68	301639.81	285064.14	290727.01	282203.22	282814.99	268445.96	277154.47	276632.90	269707.30		296528.83	288186.22	307333.49	288923.08	319170.31	279019.95	296348.44	267458.40	307329.98	281643.76	285609.04
0.9475 0.9345	Isoleucine	Isoleucine.1		1420681.02	1383773.81	1533084.56	1498295.78	1518961.17	1461587.98	1470884.59	1394103.81	1463566.24	1440226.91	1419585.49		1501973.64	1475065.53	1566343.73	1494505.94	1667590.78	1430994.73	1571764.01	1365808.77	1613836.68	1466623.17	1458713.78
0.9230 0.9195	Leucine	Leucine		506509.14	507777.94	542271.67	545482.18	555869.64	522830.87	549249.58	510487.13	533347.98	538334.92	519561.98		525695.57	528436.01	548202.58	541782.14	576937.37	514053.97	575495.48	496229.14	563337.38	537912.15	524428.77
0.8545 0.7845	Methyl functions FA	Methyl_functions_FA.1		3714574.57	3689601.84	4267539.73	4357577.06	4480277.43	4001294.35	4189857.81	3521540.19	4322654.01	3737949.79	3709587.74		3910501.61	3866016.20	4233756.96	4336213.08	4552134.27	3816890.91	4529370.40	3156642.10	4382538.01	3802354.93	3687403.25
