## Supplemental Data 1 for "The first horse gut microbiome gene catalog reveals that rare microbiome ensures better cardiovascular fitness in endurance horses"

### Sheet:  
Table S10. Free carnitine and various acylcarnitine values (micromol/L ± standard deviation) pre- and post-exercise measured in serum from 11 horses under study
		T0 (Baseline)													T1 (After effort)
Metabolite		ECA202	ECA205	ECA206	ECA212	ECA213	ECA215	ECA217	ECA220	ECA222	ECA224	ECA226	average	sd	ECA202	ECA205	ECA206	ECA212	ECA213	ECA215	ECA217	ECA220	ECA222	ECA224	ECA226		average	sd	CV(%)
Free carnitine		41.3703	33.7534	26.26	33.5358	31.3991	38.8572	32.0977	31.0651	21.5116	23.6302	14.6371	29.8289	7.77258	32.2283	31.8694	24.0289	14.5272	22.4052	40.2134	32.0849	31.7852	23.6114	24.737	28.5951		27.826	6.86691	-7.00421
C2-Acetyl carnitine		9.76183	6.14242	6.18741	4.68909	6.18491	8.30926	5.64146	7.16367	5.24304	4.18546	3.21633	6.0659	1.85314	39.1113	43.605	37.7059	19.5937	36.2121	46.4317	66.9616	48.2236	51.0585	51.9598	25.5114		42.3977	13.0298	142.414
C3-Propionyl carnitine		0.936108	1.05135	0.902421	0.492562	0.633095	0.567506	0.455826	0.626788	0.34308	0.539854	0.348484	0.627007	0.238371	2.1959	3.62827	1.77034	0.891523	1.04464	1.77005	2.29467	2.94732	1.52936	1.76342	1.88335		1.97444	0.787709	71.5445
C4-Butyril carnitine		0.0887201	0.0929745	0.103898	0.0532192	0.106581	0.0981356	0.0649221	0.0995933	0.0612272	0.0552246	0.0707672	0.0813876	0.0205176	0.431474	0.727788	1.18731	0.165227	0.356655	0.557349	0.820113	0.809631	0.635975	0.616148	0.771621		0.643572	0.272443	72.8576
Ci4- Isobutyril carnitine		0.943142	0.490074	0.393455	0.388831	0.331496	0.450462	0.228685	0.421253	0.2057	0.214213	0.238587	0.391445	0.209247	1.62923	0.872129	0.756567	0.357668	0.911597	0.94866	1.07693	0.76224	1.16914	0.783104	0.940889		0.928014	0.312918	57.0279
C4:OH-3-oH butryryl carnitine		0.0804148	0.0898305	0.083817	0.0687924	0.0498887	0.10897	0.0907414	0.0617108	0.0821715	0.0644965	0.0633279	0.0767419	0.0168496	0.26094	0.204538	0.198272	0.146348	0.272967	0.345906	0.68083	0.313055	0.429966	0.39799	0.186179		0.312454	0.151782	126.605
C3DC-Malonyl carnitine		0.0352821	0.0297949	0.013305	0.0676709	0.0179662	0.0333119	0.0149008	0.0115598	0.0266459	0.0062224	0.0200748	0.0251577	0.0169316	0.04629	0.00549973	0.06179	0.00971894	0.0440779	0.0482698	0.0295491	0.0232069	0.0509847	0.0111754	0.0566456		0.0352007	0.0201818	17.7296
C4DC-Methylmalonyl carnitine		0.0430157	0.0143142	0.0160546	0.0141389	0.0295031	0.010548	0.0498661	0	0.0221591	0.0204681	0	0.0200062	0.0157749	0.0464744	0.0168864	0.0329457	0.0452615	0.0491988	0.0421828	0	0.042703	0.00761586	0.0176173	0.0296451		0.0300483	0.0170817	33.8744
C5- Isovaleryl carnitine		0.685376	0.319151	0.336878	0.24504	0.248035	0.336867	0.219639	0.347769	0.191024	0.194615	0.17168	0.299643	0.143355	0.97181	0.742568	0.764364	0.302134	0.594729	0.788221	0.819556	0.92704	0.960181	0.707984	0.685526		0.751283	0.190231	65.8823
C5:1-Tiglyl3 Me crotonyl carnitine		0.00290974	0	0	0.00169892	0	0.00481802	0	0	0	0	0	0.000856971	0.00162751	0.0100462	0.0125322	0.0129235	0	0.00855179	0.0129459	0.0164626	0.0133873	0.0116092	0.0168226	0.0109054		0.0114715	0.00452895	97.3334
C5:OH-3-OH_2_Me_butyryl3-OH-isovaleryl carnitine		0.0148426	0	0	0.0448622	0	0.0249903	0.0284952	0.048563	0.0449683	0.00535158	0	0.0192794	0.0199748	0.0332899	0.0502751	0	0.0446775	0.0193688	0.0422975	0.0279919	0	0.0330584	0.0335809	0.020101		0.0276947	0.0166353	41.865
C5DC-Glutaryl carnitine		0.0752938	0	0	0.0766729	0	0.107443	0.0718312	0	0.0895115	0.060123	0	0.0437159	0.0434244	0.114702	0.0645381	0.129653	0	0	0.128401	0.170547	0	0	0.118072	0.0804145		0.0733024	0.0640361	36.7925
C6-Hexanoyl carnitine		0.00743893	0.0103086	0.00659325	0	0	0.00767958	0	0.0059588	0.0051742	0.00618521	0	0.00448532	0.00378534	0.0333846	0.0671854	0.180796	0.0246792	0.0816805	0.112562	0.108665	0.094076	0.0579879	0.0727061	0.0864095		0.0836484	0.0425122	91.6139
C8-Octanoyl carnitine		0.00533597	0.00463826	0.00436077	0.00120045	0.0022382	0.00305671	0.00155049	0.00118551	0.00457157	0.00933747	0.00159181	0.00355157	0.00245922	0.0227896	0.0496667	0.16336	0.0126041	0.0548242	0.0880407	0.0628426	0.0648298	0.0481869	0.059867	0.0746794		0.0637901	0.0393225	80.6628
C8:1-Octenoylcarnitine		0.0150072	0.00672459	0.00807403	0.00892131	0.00457648	0.00529031	0	0.00282796	0.00339474	0.0061912	0.00374431	0.00588656	0.00393513	0.0310049	0.035456	0.0578325	0.0164359	0.0398709	0.0311013	0.031633	0.0273838	0.0194145	0.0234444	0.0289502		0.0311388	0.011133	87.2266
C10-Decacnoyl carnitine		0	0.00726447	0.00370453	0	0.00460199	0.00469963	0.00279773	0.00410364	0.00449648	0.00740814	0.00253499	0.00378287	0.00241954	0.0513206	0.103994	0.409932	0.0296698	0.139413	0.263454	0.138882	0.164094	0.114184	0.189407	0.226005		0.166396	0.106235	71.9511
C10:1-Decenoyl carnitine		0.00484304	0.00442564	0.00300355	0.00329836	0.00307601	0.00388386	0	0.00326099	0.00394369	0.00362809	0.00380077	0.00337855	0.00125393	0.0139016	0.0209751	0.0724322	0.0103035	0.0296986	0.0275023	0.033897	0.0358791	0.0368428	0.0231824	0.0221803		0.0297086	0.0165489	118.709
C12-Dodecanoyl carnitine		0.00300857	0.00694887	0.000969416	0	0.00498475	0.00973285	0.00116013	0.00261904	0.00523475	0.00397415	0.0053878	0.00400185	0.00286569	0.0499932	0.0969394	0.218993	0.0519564	0.120112	0.210271	0.0917973	0.121852	0.0850535	0.153397	0.190585		0.12645	0.0597255	64.2485
C14-Tetradecanoyl carnitine		0.00663322	0.0100297	0.00578545	0.0106688	0.00883635	0.012805	0.00599705	0.00780679	0.00750634	0.00601767	0.00448433	0.00787006	0.00249396	0.0271414	0.0735655	0.108768	0.0504072	0.0813883	0.137463	0.0543876	0.073649	0.0552104	0.0950771	0.116066		0.0793748	0.0326761	61.6071
C14:1-Tetradecenoyl carnitine		0.0112671	0.0222345	0.00850426	0.00747234	0.0186332	0.0161218	0.00645137	0.0112015	0.0159326	0.0170008	0.0146384	0.0135871	0.00500143	0.133511	0.273359	0.452657	0.109998	0.325571	0.493193	0.207468	0.278204	0.21024	0.318744	0.484092		0.298822	0.133091	58.9215
C14:2-Tetradecadienoy carnitine		0	0.00499863	0	0	0.0041451	0.00327967	0	0	0.00742904	0.00422328	0	0.0021887	0.00270659	0.0231302	0.0694078	0.114645	0.0303881	0.105521	0.104787	0.0711731	0.111843	0.0960261	0.0796066	0.0964319		0.0820872	0.0313762	82.8549
C14:OH-3-OH-tetradecanoyl carnitine		0.00347098	0.00658709	0.00395615	0.00486302	0.00596289	0.00662314	0.00205995	0.00314857	0.00331551	0.00392345	0.00615038	0.00455101	0.00157165	0.00612168	0.00791787	0.00909128	0.00880561	0.00692688	0.00968214	0.00557765	0.00613275	0.00729385	0.0081503	0.00808413		0.00761674	0.00132751	37.9228
C16-Palmitoyl carnitine		0.0253194	0.0281942	0.0163838	0.0260124	0.0212563	0.0329691	0.0156649	0.0221214	0.0250463	0.0192443	0.020411	0.0229657	0.00516904	0.037873	0.124969	0.168294	0.0912571	0.122241	0.197754	0.0756233	0.113743	0.0825766	0.127512	0.149606		0.117404	0.0449961	63.1249
C16:1-Palmiteoyl carnitine		0	0.00485683	0	0	0.00652092	0.00608501	0	0	0.00789684	0.00696937	0.00250497	0.00316672	0.00331717	0.02788	0.0576654	0.105815	0.0274293	0.0838231	0.156697	0.0617539	0.0884876	0.0578353	0.0885927	0.125976		0.0801777	0.0395297	61.1317
C16:OH-Hydroxypalmitoylcarnitin carnitine		0	0.00176097	0	0.00427837	0.00452545	0.00332993	0.00243252	0.0016839	0.00325492	0.00395025	0.00396629	0.00265296	0.00161976	0.00634782	0.0141671	0.0170798	0.0122666	0.00731926	0.020343	0.00824626	0.00967092	0.00669528	0.0152631	0.013156		0.0118686	0.00462042	70.0492
C18-Stearoyl carnitine		0.0280798	0.0310107	0.0247585	0.0366705	0.024823	0.0260648	0.0268564	0.0252004	0.0277679	0.0272809	0.0238403	0.0274867	0.00364299	0.0322422	0.0779944	0.0803361	0.0510002	0.0459861	0.0717339	0.047472	0.0575948	0.0473685	0.060093	0.0750935		0.0588104	0.0156763	41.713
C18:1-Oleoyl carnitine		0.0105812	0.0180659	0.00583439	0.00836289	0.0169757	0.019164	0.00769222	0.0128582	0.0181431	0.0126856	0.00854685	0.0126282	0.0048085	0.041281	0.129873	0.27449	0.0720915	0.213501	0.328582	0.139648	0.201028	0.130745	0.183678	0.266546		0.180133	0.0880495	62.8427
C18:1:OH-3-OH-oleoyl_Carnitin carnitine		0	0.00334497	0.00480275	0.00242366	0	0	0	0.00241412	0.0029937	0.00241612	0	0.0016723	0.0017319	0.00352899	0.014401	0.0185615	0.0114599	0.0112038	0.0227377	0.0126465	0.0155511	0.0102363	0.0175446	0.0192858		0.014287	0.00528421	65.4095
