## Supplementary material for "The first horse gut microbiome gene catalog reveals that rare microbiome ensures better cardiovascular fitness in endurance horses": Biochemical parameters obtained from the blood of the 11 horses under study collected before and after the endurance race

### Sheet:  
Table S11. Biochemical parameters obtained from the blood of the 11 horses under study collected before and after the endurance race.
	T0 (Baseline)										T1 (after effort)
ID	Creatine kinase (IU1/L 30 °C)	Aspartate transaminase (IU/L 30 °C)	Total protein (g/L)	Total bilirubin (mg/L)	γ-glutamyltransferase (IU/L)	Creatinine (mg/L)	Serum amyloid A (mg/L)	Non-esterified fatty acids (mmol/L)	β-hidroxybutyrate (mmol/L)		Creatine kinase (IU1/L 30 °C)	Aspartate transaminase (IU/L 30 °C)	Total protein (g/L)	Total bilirubin (mg/L)	γ-glutamyltransferase (IU/L)	Creatinine (mg/L)	Serum amyloid A (mg/L)	Non-esterified fatty acids (mmol/L)	β-hidroxybutyrate (mmol/L)
ECA202	264.00	243.00	70.10	14.90	12.00	12.40	1.25	0.02	0.16		1447.00	350.00	69.70	29.80	15.00	13.70	34.43	0.51	0.28
ECA205	162.00	297.00	70.40	19.30	15.00	11.50	1.25	0.15	0.20		3366.00	471.00	70.40	27.80	11.00	12.30	5.27	0.78	0.42
ECA206	152.00	222.00	73.00	16.80	10.00	11.10	1.25	0.02	0.20		3229.00	410.00	67.40	31.20	6.00	13.60	100.00	1.69	0.74
ECA212	164.00	255.00	68.90	10.50	18.00	13.20	1.25	0.01	0.15		1174.00	341.00	74.50	23.10	17.00	13.20	15.55	0.65	0.29
ECA213	80.00	260.00	72.90	14.40	17.00	12.30	4.12	0.06	0.18		1161.00	380.00	78.70	30.30	16.00	13.80	40.37	0.94	0.53
ECA215	119.00	229.00	68.80	27.70	13.00	12.60	1.25	0.05	0.18		1995.00	417.00	72.60	80.40	14.00	14.50	47.24	1.53	0.57
ECA217	94.00	203.00	67.60	11.20	10.00	9.80	100.00	0.05	0.15		3026.00	396.00	72.60	42.90	15.00	17.30	100.00	1.85	0.57
ECA220	104.00	228.00	66.20	17.80	13.00	11.40	1.25	0.03	0.18		6728.00	553.00	65.30	60.90	8.00	13.60	80.76	1.39	0.49
ECA222	180.00	254.00	68.10	15.10	12.00	12.10	1.25	0.27	0.12		4738.00	487.00	67.60	45.00	12.00	17.60	100.00	1.36	0.58
ECA224	124.00	371.00	69.40	21.10	81.00	12.10	1.25	0.02	0.19		5345.00	687.00	70.00	52.90	84.00	14.60	100.00	0.97	0.49
ECA226	150.00	250.00	60.90	13.20	9.00	12.30	1.25	0.09	0.25		2087.00	398.00	63.40	42.60	8.00	14.10	21.84	1.33	0.39
Average	157.251	265.847	67.3414	14.7738	14.0786	11.8962	2.05645	0.0405642	0.182836		4912	647.423	67.6937	35.8368	13.358	14.2707	45.1142	1.00851	0.427891
sd	117.023	53.072	4.22101	4.31951	16.5549	1.39061	30.3523	0.0708501	0.0318673		44843.6	2237.15	6.08696	14.3184	17.3293	1.59291	37.0397	0.445219	0.151778
