## Supplementary material for "The first horse gut microbiome gene catalog reveals that rare microbiome ensures better cardiovascular fitness in endurance horses": Summary of the significant correlations between environmental and host variables and microbial community beta diversity ordination on NMDS plots

### Sheet:  
Table S12. Summary of the significant correlations between environmental and host variables and microbial community beta diversity ordination on NMDS plots. +/- designates the direction of the association between the fit variable and NMDS axis. Square correlation coefficients are depicted as estimators of the goodness of fit together with the empirical p-values for each variable
Variable	NMDS1	NMDS2	r2	Pr(>r)	Significance
cardiovascular fitness	-0.99916	-0.06102	0.9192	0.0002	***
IARS2	-0.50032	-0.86584	0.9158	0.0003	***
NUDT6	-0.94945	-0.31393	0.8604	0.0011	**
SSBP1	-0.76869	-0.63962	0.8207	0.0011	**
TRMT10C	-0.73095	-0.68243	0.8491	0.0015	**
LIAS	-0.78736	-0.61649	0.8242	0.0016	**
SURF1	-0.54515	-0.83834	0.7374	0.0025	**
TMEM242	-0.99988	-0.01547	0.7961	0.0032	**
MRPS18C	-0.83794	-0.54575	0.7278	0.0032	**
PSTK	-0.91744	-0.39786	0.7702	0.0034	**
SCP2	-0.54654	-0.83743	0.7672	0.0041	**
MRPS22	-0.57783	-0.81616	0.7354	0.0045	**
MTERF3	-0.56262	-0.82671	0.7177	0.0046	**
ACADSB	-0.6116	-0.79117	0.7749	0.0048	**
NFU1	-0.83993	-0.5427	0.7587	0.005399	**
NDUFA1	-0.656	-0.75476	0.7765	0.005599	**
MCL1	0.62585	0.77994	0.7654	0.006799	**
MRPL39	-0.57392	-0.81891	0.7311	0.006999	**
TARS2	-0.89361	-0.44884	0.7026	0.007099	**
C12orf65	-0.49734	-0.86756	0.7281	0.007199	**
ACLY	-0.79718	-0.60375	0.7501	0.007399	**
METTL5	-0.59143	-0.80636	0.6964	0.007699	**
NDUFV3	-0.66749	-0.74462	0.7706	0.007899	**
FAHD2A	-0.65186	-0.75834	0.7443	0.009299	**
ATP5B	-0.80482	-0.59352	0.7713	0.009599	**
ISCA1	0.68445	0.72906	0.6613	0.009899	**
DNAJC19	-0.67341	-0.73927	0.7572	0.009999	**
NDUFB4	-0.60507	-0.79617	0.7099	0.010499	*
COMTD1	-0.96696	-0.25493	0.7065	0.010899	*
HCCS	-0.57544	-0.81784	0.7615	0.011299	*
NDUFA10	-0.55502	-0.83183	0.673	0.011499	*
MRPL2	-0.7958	-0.60556	0.6785	0.012399	*
NDUFS1	-0.72375	-0.69006	0.7325	0.013499	*
PPA1	-0.60799	-0.79394	0.6652	0.013899	*
RAB21	0.67165	0.74087	0.7263	0.014199	*
TCAIM	0.51725	0.85584	0.7214	0.014599	*
HADH	-0.54701	-0.83713	0.6979	0.014599	*
HDDC2	-0.78379	-0.62103	0.7197	0.016098	*
DNAJC5	0.40934	0.91238	0.7071	0.016198	*
NDUFAB1	-0.48116	-0.87663	0.6557	0.016198	*
COX5A	-0.65928	-0.7519	0.7187	0.016398	*
CTPS1	-0.95735	-0.28892	0.605	0.016398	*
APOPT1	-0.84121	-0.54071	0.6593	0.016798	*
COX18	-0.74285	-0.66946	0.678	0.016998	*
TOMM40	-0.72927	-0.68422	0.6924	0.017298	*
NDUFA12	-0.74298	-0.66932	0.7142	0.017598	*
TMEM223	-0.82262	-0.5686	0.6614	0.018098	*
GLRX5	-0.56544	-0.82479	0.6334	0.018298	*
LRPPRC	-0.68099	-0.73229	0.7157	0.018898	*
COX5B	-0.7075	-0.70671	0.677	0.018998	*
FH	-0.6371	-0.77078	0.6543	0.019198	*
BDH2	-0.99564	-0.0933	0.6419	0.019498	*
IDH3A	-0.51455	-0.85746	0.6787	0.019898	*
QRSL1	-0.74434	-0.6678	0.6404	0.021498	*
SLC25A5	-0.71463	-0.6995	0.7078	0.021798	*
MTERF4	-0.99703	0.07708	0.6094	0.022098	*
FBXL4	-0.76492	-0.64412	0.6799	0.022898	*
SMIM20	-0.83223	-0.55443	0.5875	0.023798	*
NDUFS4	-0.48186	-0.87625	0.6953	0.023898	*
ELAC2	-0.64245	-0.76633	0.674	0.023898	*
Formate	0.75245	0.65865	0.5988	0.024398	*
TMBIM4	0.71248	0.70169	0.6974	0.024798	*
MRPL17	-0.73899	-0.67372	0.6612	0.025097	*
MCEE	-0.71437	-0.69976	0.6655	0.025497	*
MRPL13	-0.65863	-0.75247	0.6469	0.026297	*
MTG1	-0.47871	-0.87797	0.6155	0.026497	*
HINT2	-0.59637	-0.80271	0.672	0.026697	*
AFG3L2	-0.68404	-0.72944	0.6401	0.027497	*
SLC25A4	-0.99145	0.13052	0.5916	0.027997	*
VDAC2	-0.81326	-0.5819	0.622	0.028097	*
PET100	-0.82401	-0.56658	0.5849	0.028197	*
TTC32	0.57325	0.81938	0.6631	0.028397	*
MRPL16	-0.68748	-0.7262	0.6497	0.028497	*
SAT2	-0.99272	-0.12043	0.5857	0.028497	*
PCCB	-0.71322	-0.70094	0.6685	0.028897	*
SLC25A33	0.68495	0.72859	0.5926	0.028897	*
ATP5H	-0.64079	-0.76771	0.7073	0.028997	*
MRPS30	-0.53349	-0.84581	0.6285	0.029297	*
TMEM126B	-0.765	-0.64403	0.6222	0.029497	*
SUCLA2	-0.38772	-0.92178	0.5925	0.030197	*
NDUFB8	-0.5779	-0.81611	0.6599	0.030697	*
MRPL24	-0.93116	-0.36462	0.6206	0.030897	*
ATP5J2	-0.60018	-0.79986	0.6109	0.030897	*
ACAD9	-0.82498	-0.56517	0.5777	0.031297	*
COQ10B	0.99723	0.07432	0.5692	0.031397	*
CRYZ	-0.60586	-0.79557	0.5902	0.031497	*
IMMT	-0.71719	-0.69688	0.6342	0.032097	*
GPT2	0.54635	0.83756	0.5946	0.032097	*
NDUFS7	-0.72602	-0.68767	0.6727	0.032197	*
NDUFA5	-0.57925	-0.81515	0.5989	0.032297	*
DLAT	-0.64649	-0.76292	0.5784	0.032697	*
MRPL21	-0.59483	-0.80385	0.5975	0.032997	*
ADCK3	-0.79497	-0.60666	0.6103	0.033897	*
SMDT1	-0.65267	-0.75765	0.5765	0.034297	*
MRPL42	-0.58995	-0.80744	0.6539	0.034597	*
RARS	-0.67882	-0.7343	0.6759	0.034997	*
IDH2	-0.66362	-0.74807	0.6371	0.034997	*
EMC8	-0.5937	-0.80469	0.6912	0.035296	*
TIMM44	-0.71579	-0.69831	0.5819	0.035796	*
ATP5J	-0.57934	-0.81509	0.6729	0.036096	*
GSS	-0.62421	-0.78125	0.5703	0.036896	*
RTN4IP1	-0.65916	-0.752	0.5956	0.037896	*
FASTK	-0.53845	-0.84266	0.5671	0.038496	*
PRDX4	-0.50167	-0.86506	0.5444	0.038596	*
SAMM50	-0.57844	-0.81572	0.617	0.038896	*
Glycerol.1	-0.58825	-0.80868	0.5583	0.039096	*
PHYH	-0.89571	-0.44463	0.5844	0.039596	*
NMRK1	-0.7766	-0.63	0.5732	0.039596	*
ATPIF1	-0.608	-0.79394	0.6106	0.040296	*
COX20	-0.71705	-0.69702	0.5703	0.040396	*
LYPLAL1	-0.79034	-0.61267	0.5788	0.040896	*
AGK	-0.86792	-0.4967	0.5355	0.040896	*
G0S2	0.57345	0.81924	0.5658	0.040996	*
MAVS	-0.86275	-0.50563	0.5923	0.041496	*
DDX3X	0.75579	0.65481	0.5542	0.041596	*
MRPS23	-0.64234	-0.76642	0.5823	0.042696	*
MRPL12	-0.69321	-0.72074	0.5676	0.042996	*
FDX1L	-0.65714	-0.75377	0.6425	0.043296	*
GFM2	-0.45984	-0.888	0.5356	0.044196	*
GUSB	-0.85948	-0.51117	0.5461	0.044496	*
VRK2	-0.78664	-0.61741	0.5835	0.044896	*
RNF144B	0.67903	0.73411	0.569	0.045095	*
COX4I1	-0.41317	-0.91066	0.5816	0.045295	*
SUCLG2	-0.54477	-0.83859	0.5252	0.045395	*
DUT	-0.19351	-0.9811	0.5214	0.046195	*
NUDT2	-0.74077	-0.67176	0.5797	0.046795	*
UQCC3	-0.81851	-0.57449	0.5299	0.047195	*
NDUFA2	-0.68946	-0.72432	0.6261	0.047495	*
OXA1L	-0.99122	-0.13226	0.5257	0.047695	*
NDUFV2	-0.62131	-0.78356	0.5822	0.047795	*
NDUFB7	-0.79329	-0.60884	0.5317	0.048595	*
PMPCA	-0.95768	-0.28783	0.5395	0.048895	*
CNPY2	-0.50563	-0.86275	0.62	0.049395	*
MCU	0.81965	0.57286	0.5508	0.049695	*
Copy_numer_bacteria	0.90219	-0.43133	0.5153	0.050595	.
MRPS35	-0.65249	-0.7578	0.5612	0.051195	.
PUS1	-0.60411	-0.7969	0.5857	0.051695	.
CHCHD2	-0.7869	-0.61708	0.5465	0.052195	.
ACSL1	0.71083	0.70337	0.5469	0.052495	.
PTGES2	-0.77196	-0.63567	0.6038	0.052595	.
DBI	-0.66801	-0.74415	0.6218	0.052795	.
PHB2	-0.79936	-0.60085	0.5612	0.053895	.
BID	-0.80686	-0.59074	0.5107	0.054895	.
MRPL40	-0.64028	-0.76814	0.6015	0.055194	.
ROMO1	-0.59674	-0.80244	0.548	0.055194	.
LYRM4	-0.63959	-0.76872	0.5549	0.055294	.
TMEM205	-0.39998	-0.91652	0.5406	0.055294	.
POR	0.63207	0.77491	0.5241	0.055394	.
GARS	-0.59546	-0.80338	0.5294	0.055594	.
MRPS28	-0.74153	-0.67092	0.5255	0.056294	.
APAF1	0.82252	0.56873	0.5092	0.056594	.
UQCRFS1	-0.64459	-0.76453	0.6357	0.056794	.
MPC1	-0.79686	0.60416	0.4958	0.056994	.
NADK2	0.43705	0.89944	0.521	0.058194	.
ATP5G3	-0.6524	-0.75787	0.6012	0.058294	.
SDHB	-0.98975	0.14283	0.5214	0.058394	.
IDH3G	-0.59884	-0.80087	0.554	0.058594	.
ECI1	-0.85236	-0.52296	0.5071	0.059194	.
MRPL9	-0.68013	-0.73309	0.5982	0.059894	.
AOX1	-0.6695	-0.74281	0.508	0.060194	.
EPRS	-0.49606	-0.86829	0.5226	0.060394	.
NDUFAF6	-0.52253	-0.85262	0.532	0.060694	.
POLG2	0.83792	0.5458	0.4941	0.060994	.
C2orf47	-0.46137	-0.88721	0.5697	0.061194	.
UPRT	-0.53098	-0.84739	0.5475	0.061594	.
AMPD2	0.71493	0.6992	0.4932	0.062294	.
ACSS2	-0.99647	-0.08393	0.4976	0.062394	.
CISD1	-0.76261	-0.64686	0.6154	0.062494	.
Copy_number_protozoa	-0.57949	0.81498	0.4808	0.063294	.
CCDC127	0.34801	0.93749	0.5137	0.063494	.
MRPS9	-0.64176	-0.7669	0.4987	0.063494	.
MLX	-0.89636	-0.44332	0.5416	0.063794	.
TRAP1	-0.60848	-0.79357	0.608	0.063994	.
TIMM9	-0.81637	-0.57753	0.5673	0.063994	.
VARS2	-0.81704	-0.57659	0.4764	0.064894	.
LIPT2	-0.76809	-0.64034	0.578	0.065193	.
SDHA	-0.83102	-0.55625	0.5407	0.066093	.
HSD11B1	0.62426	0.78122	0.538	0.066393	.
NUDT5	-0.8773	-0.47994	0.5522	0.066993	.
PACSIN2	0.27955	0.96013	0.5033	0.067093	.
C6orf203	-0.78697	-0.61699	0.6081	0.068693	.
GCLM	0.8881	0.45965	0.5267	0.068693	.
MPV17	-0.92704	-0.37496	0.4783	0.070493	.
MRPL43	-0.76418	-0.64501	0.5211	0.070993	.
SDR39U1	-0.64707	-0.76243	0.5674	0.071393	.
PRIMPOL	0.82435	0.56608	0.5106	0.071993	.
HINT1	-0.66976	-0.74258	0.54	0.072193	.
PARL	-0.67186	-0.74068	0.5508	0.073293	.
XRCC6BP1	-0.66855	-0.74367	0.4747	0.073593	.
DLD	-0.60837	-0.79365	0.4634	0.073993	.
MRPS7	-0.78973	-0.61345	0.4983	0.074793	.
NME2	-0.65445	-0.75611	0.5697	0.075192	.
PI4KA	0.23595	0.97176	0.483	0.076092	.
MRPL19	-0.78892	-0.61449	0.5808	0.076292	.
ECHS1	-0.73115	-0.68221	0.5948	0.076592	.
RPIA	-0.69572	-0.71831	0.4827	0.076892	.
PTRH2	-0.61581	-0.78789	0.5023	0.077992	.
HSD17B4	-0.63137	-0.77548	0.5246	0.078392	.
PGS1	0.76811	0.64032	0.5041	0.078992	.
OXLD1	-0.92265	-0.38564	0.5014	0.079392	.
PHB	-0.8319	-0.55493	0.4825	0.079792	.
ACO1	-0.4314	-0.90216	0.5127	0.079892	.
SCCPDH	-0.61952	-0.78498	0.4987	0.079892	.
ATP5E	-0.59651	-0.8026	0.5762	0.080092	.
FDX1	-0.65968	-0.75155	0.4944	0.080192	.
NDUFS6	-0.47776	-0.87849	0.5599	0.080492	.
COX6B1	-0.70618	-0.70804	0.507	0.081892	.
LRRK1	-0.48153	-0.87643	0.4816	0.082092	.
DECR1	-0.57057	-0.82125	0.5478	0.082192	.
NTHL1	-0.78298	-0.62204	0.4745	0.082992	.
KARS	-0.51048	-0.85989	0.5466	0.083492	.
PPIF	0.65665	0.7542	0.4734	0.084192	.
DHRS11	-0.99993	0.01202	0.4463	0.084592	.
ACOX1	0.80147	0.59804	0.4704	0.084692	.
FASN	-0.78946	-0.61381	0.4586	0.084692	.
NDUFB10	-0.73765	-0.67518	0.531	0.084792	.
DHX32	-0.65457	-0.75601	0.4737	0.084792	.
RMDN1	-0.63271	-0.77439	0.4852	0.085191	.
RSAD1	-0.70433	-0.70988	0.4635	0.085491	.
NNT	0.54618	-0.83767	0.4762	0.086091	.
MRPL18	-0.56252	-0.82678	0.523	0.086491	.
p_isovalerate	-0.54145	0.84073	0.5001	0.086691	.
NDUFV1	-0.76413	-0.64506	0.4733	0.086691	.
ICT1	-0.93344	-0.35874	0.5137	0.086991	.
MRPL32	-0.62093	-0.78387	0.4773	0.087891	.
NDUFA3	-0.71438	-0.69975	0.552	0.088691	.
SPG7	0.27482	0.9615	0.4596	0.089291	.
COQ9	-0.59469	-0.80395	0.493	0.089391	.
BNIP3L	0.67069	0.74174	0.5647	0.089691	.
NDUFAF3	-0.78685	-0.61715	0.4915	0.089691	.
FASTKD2	-0.5811	-0.81383	0.4826	0.090091	.
MRPL49	-0.99671	0.08102	0.4401	0.090491	.
TIMM22	-0.49113	-0.87109	0.5029	0.091191	.
NDUFC1	-0.50703	-0.86193	0.4836	0.091291	.
RAB24	0.59221	0.80578	0.4676	0.091591	.
CHCHD4	-0.38249	-0.92396	0.4783	0.092391	.
GRHPR	-0.8634	-0.50453	0.4588	0.093891	.
MRPL47	-0.48124	-0.87659	0.4566	0.093891	.
NDUFA6	-0.60993	-0.79245	0.5201	0.094091	.
COX6A1	-0.59312	-0.80512	0.4613	0.09509	.
ACP6	-0.47617	-0.87935	0.4618	0.09579	.
NDUFC2	-0.66412	-0.74763	0.5347	0.09609	.
PIN4	-0.76913	-0.63909	0.4719	0.09639	.
MTCP1	-0.38889	-0.92128	0.4439	0.09669	.
ARG2	0.73743	0.67542	0.5017	0.09689	.
MRPL11	-0.60105	-0.79921	0.4582	0.09699	.
RNASEH1	-0.53286	-0.8462	0.4481	0.09739	.
SLC25A28	0.88765	0.46052	0.4378	0.09769	.
UCKL1	0.10714	0.99424	0.4382	0.09799	.
YWHAZ	0.56661	0.82398	0.4828	0.09809	.
TBRG4	-0.70785	-0.70636	0.4634	0.09839	.
CHCHD7	-0.50764	-0.86157	0.5119	0.09869	.
NDUFS3	-0.80304	-0.59592	0.506	0.09889	.
ATP5L	-0.66777	-0.74436	0.5072	0.09949	.
ARMC10	-0.67245	-0.74014	0.4829	0.09949	.
MRPS14	-0.63549	-0.77211	0.4937	0.09969	.
TOMM70A	-0.55515	-0.83175	0.4739	0.09989	.
