## Supplementary material for "The first horse gut microbiome gene catalog reveals that rare microbiome ensures better cardiovascular fitness in endurance horses": Metadata of the horses recruited in the validation set

### Sheet:  
Table S13. Metadata of the horses recruited in the validation cohort
ID	Sex	Breed	Date of birth	Age (years)	Endurance ride	Type of ride	Total length (km)	Mean heart rate (bpm)	Average speed (km/h)	Mean recovery time (hours)	Time spent in the box before the ride (h)	Journey time (h)
ECA201	Mare	AR	2005	10	Fontainebleau 2015	CEIO	160	61	19.25	00:04:52	20	16
ECA203	Mare	AA	29_04_2006	9	Fontainebleau 2015	AmElGP	160	58	15.573	00:03:52	24	3
ECA204	Male	AR	13_04_2003	12	Fontainebleau 2015	CEIO	160	55	17.174	00:03:34	16	7
ECA209	Male	SHA	17_05_2008	7	Fontainebleau 2015	AmEl	120	50	16.16	00:04:39	14	2
ECA211	Geldings	DSA	03_06_2006	9	Fontainebleau 2015	CEIOYJ	120	59	19.77	00:04:07	24	3.3
ECA216	Geldings	DSA	2006	9	Fontainebleau 2015	CEIO	160	57	17.901	00:03:34	0	9
ECA218	Geldings	AR	2003	12	Fontainebleau 2015	CEIO	160	51	18.005	00:03:25	0	9
ECA229	Mare	AR	14_05_2004	11	Fontainebleau 2015	CEI120	120	56	17.58	00:03:31	0	3.3
ECA231	Geldings	AR	26_06_2003	12	Fontainebleau 2015	CEI120	120	59	15.96	00:03:51	0	6
ECA235	Mare	AR	08_04_2007	8	Fontainebleau 2015	CEIOYJ	120	57	17.86	00:02:33	16	4.5
ECA237	Mare	DSA	26_03_2007	8	Fontainebleau 2015	CEI120	120	59	18.72	00:02:44	0	4.5
ECA238	Mare	AR	24_04_2005	10	Fontainebleau 2015	CEI120	120	58	19.61	00:01:46	12	6
ECA245	Geldings	AR	12_04_2006	9	Fontainebleau 2015	AmEl	120	53	18.05	00:04:19	0	3.3
ECA247	Mare	SHA	09_05_2001	14	Fontainebleau 2015	CEI120	120	59	15.79	00:03:31	0	7.5
ECA248	Mare	DSA	18_05_2005	10	Fontainebleau 2015	CEI120	120	55	17.58	00:02:38	0	6
ECA249	Mare	AR	2008	7	Fontainebleau 2015	CEI120	120	49	15.71	00:03:31	0	7.5
ECA251	Geldings	AR	25_03_2008	7	Fontainebleau 2015	AmEl	120	56	17.39	00:03:25	12	4.3
ECA253	Mare	DSA	23_04_2008	7	Fontainebleau 2015	CEI120	120	61	15.13	00:04:32	0	6
ECA255	Mare	AR	28_03_2007	8	Fontainebleau 2015	CEIOYJ	120	60	18.11	00:05:29	0	12
ECA259	Geldings	AR	2006	9	Fontainebleau 2015	CEI120	120	55	18.2	00:01:54	12	8
ECA260	Mare	s	14_05_2007	8	Fontainebleau 2015	CEI120	120	59	19.25	00:01:32	0	6
ECA262	Male	AR	28_02_2007	8	Fontainebleau 2015	AmEl	120	57	17.85	00:01:56	0	6
