## Supplementary material for "The first horse gut microbiome gene catalog reveals that rare microbiome ensures better cardiovascular fitness in endurance horses": Fecal pH and fecal short chain fatty acids measurements in the 11 horses as well as concentrations of bacteria, protozoa and fungi

### Sheet:  
Table S15. Fecal pH and fecal short chain fatty acids measurements in the 11 horses under study before the endurance race, as well as their concentrations of bacteria, protoza and anaerobic fungi in the feces
ID	Fecal pH	Fecal acetate (%)	Fecal propionate (%)	Fecal iso-butyrate (%)	Fecal butyrate (%)	Fecal iso-valerate (%)	Fecal valerate (%)		Concentration of bacteria (log10 (copies/µg of DNA in feces))	Concentration of protozoa (log10 (copies/µg of DNA in feces))	Concentration of anaerobic fungi (log10 (copies/µg of DNA in feces))
ECA202	6.71	68.12	17.08	2.92	6.61	3.69	1.57		11.0394	10.3856	8.2918
ECA205	7.23	69.21	21.19	2.52	4.73	1.58	0.77		11.0636	8.9050	7.4327
ECA206	6.85	65.83	22.52	2.92	6.28	1.67	0.79		11.3464	9.6693	8.2342
ECA212	7.05	63.43	24.21	2.45	7.14	1.72	1.05		11.5077	8.9502	8.2432
ECA213	6.71	65.50	23.12	2.49	5.45	2.46	0.97		11.1626	8.9418	7.4659
ECA215	6.82	69.48	21.64	2.12	5.54	0.76	0.47		11.2215	9.9516	8.0524
ECA217	5.96	66.58	20.84	1.93	8.48	1.09	1.08		11.0714	8.5095	8.4172
ECA220	5.77	65.93	23.47	1.87	6.32	1.59	0.83		11.2976	8.3160	8.7000
ECA222	6.28	66.30	23.20	1.84	6.94	1.17	0.55		11.3236	9.7601	9.2506
ECA224	6.74	72.76	18.18	2.01	4.90	1.56	0.58		11.3148	9.0289	8.7256
ECA226	7.42	61.50	26.19	2.71	7.39	1.54	0.68		11.3389	8.3151	8.7339
