## Supplementary material for "The first horse gut microbiome gene catalog reveals that rare microbiome ensures better cardiovascular fitness in endurance horses": Comparison of differential abundance of CAZymes between individuals with different cardiovascular capacity.

### Sheet:  
Table S18 - Comparison of differential abundance of CAZymes between individuals with different cardiovascular capacity. Differences were calculated between the two groups based on the DESeq2 model followed by Benjamini and Hochberg multiple test correction. The table shows the CAZYmes that significantly varied in abundance between the individuals with reduced and improved cardiovascular capacity.…
CAZYmes	Enzyme classes	Mechanism	Major activity	baseMean	log2FoldChange	lfcSE	stat	pvalue	padj
GT51	GlycosylTransferases	mureinpolymerase	.	30768.5	0.236796	0.0655855	3.61049	0.000305624	0.00121118
GT19	GlycosylTransferases	lipid-A-disaccharidesynthase	.	5481.2	-0.313683	0.0932989	-3.36213	0.000773438	0.0027586
GH18	Glycoside_Hydrolases	chitinase	Oligosaccharide-degrading_enzymes	19449.9	-0.165832	0.0654625	-2.53323	0.0113016	0.0294944
GT2	GlycosylTransferases	cellulosesynthase	.	66126.2	0.2066	0.0523756	3.94459	7.9937e-05	0.000356386
GH3	Glycoside_Hydrolases	β-glucosidase	Oligosaccharide-degrading_enzymes	61650.4	0.372328	0.0748266	4.97588	6.49531e-07	5.79166e-06
GH5	Glycoside_Hydrolases	endo--14-glucanase/cellulase	Cellulases	84205.4	0.191713	0.0820422	2.33677	0.0194513	0.0452453
GT4	GlycosylTransferases	sucrosesynthase	.	42307.8	0.28658	0.0564932	5.07282	3.91962e-07	3.81272e-06
GH66	Glycoside_Hydrolases	cycloisomaltooligosaccharideglucanotransferase	.	5452.18	-0.391197	0.123028	-3.17975	0.00147402	0.00477938
GH33	Glycoside_Hydrolases	sialidaseorneuraminidase	Debranching_enzymes	12732.8	-0.673536	0.0788117	-8.54615	1.27266e-17	4.53917e-16
GT5	GlycosylTransferases	UDP-Glc:glycogenglucosyltransferase	.	13435.5	0.205075	0.0601496	3.40942	0.000651001	0.00240197
GH20	Glycoside_Hydrolases	β-hexosaminidase	Oligosaccharide-degrading_enzymes	23263.5	-0.563889	0.10708	-5.26607	1.39377e-07	1.49134e-06
GT17	GlycosylTransferases	β-14-mannosyl-glycoprotein-14-N-acetylglucosaminyltransferase	.	506.41	-0.817045	0.279269	-2.92565	0.00343734	0.0105084
GH95	Glycoside_Hydrolases	β-L-fucosidase	Oligosaccharide-degrading_enzymes	21707.4	-0.177494	0.0627483	-2.82866	0.00467429	0.0131618
GH77	Glycoside_Hydrolases	4--Glucanotransferase	Debranching_enzymes	16074.7	0.449606	0.0752913	5.97156	2.35001e-09	3.14314e-08
GH15	Glycoside_Hydrolases	glucoamylase	.	2174.45	-1.2272	0.260889	-4.70393	2.55206e-06	1.9505e-05
GT36	GlycosylTransferases	Deleted:nowfamilyGH94	.	11125.8	0.706064	0.0702856	10.0456	9.60191e-24	1.0274e-21
GH29	Glycoside_Hydrolases	β-L-fucosidase	Oligosaccharide-degrading_enzymes	32205.9	-0.75399	0.106431	-7.08428	1.39766e-12	3.73875e-11
GH101	Glycoside_Hydrolases	endo--N-acetylgalactosaminidase	.	4653.95	-0.442138	0.137455	-3.2166	0.0012972	0.0043375
GT26	GlycosylTransferases	UDP-ManNAcA:-N-acetylmannosaminuronyltransferase	.	7578.15	0.198795	0.0760396	2.61436	0.0089396	0.0239134
PL8	Polysaccharide_Lyases	hyaluronatelyase	.	5769.95	-0.433951	0.109773	-3.95315	7.713e-05	0.000356386
GH6	Glycoside_Hydrolases	endoglucanase	Cellulases	7331.52	-1.03169	0.163505	-6.30985	2.79313e-10	5.97729e-09
GH65	Glycoside_Hydrolases	β-trehalase	Oligosaccharide-degrading_enzymes	8894.21	-0.418898	0.0990708	-4.22827	2.35493e-05	0.000119989
GH51	Glycoside_Hydrolases	β-L-arabinofuranosidases	Debranching_enzymes	25417.2	0.640019	0.0671138	9.53633	1.47973e-21	7.91657e-20
GH31	Glycoside_Hydrolases	β-glucosidase	Oligosaccharide-degrading_enzymes	53280.3	0.181115	0.0677937	2.67155	0.0075501	0.0207144
GH32	Glycoside_Hydrolases	invertaseendo-inulinase	Oligosaccharide-degrading_enzymes	16312.9	0.477997	0.136356	3.50551	0.00045574	0.00174158
GH8	Glycoside_Hydrolases	Endoxylanses	Cellulases	4992.82	0.664316	0.123477	5.38009	7.44485e-08	8.85109e-07
GH63	Glycoside_Hydrolases	processing-glucosidase	Oligosaccharide-degrading_enzymes	2051.55	-0.651127	0.152911	-4.25821	2.06075e-05	0.00011025
CBM42	Carbohydrate_binding_modules	Bindingtoarabinofuranose	.	311.318	-0.96956	0.40667	-2.38414	0.017119	0.0407052
GH28	Glycoside_Hydrolases	polygalacturonase	Endo-hemicellulases	3500.2	0.736675	0.154044	4.78222	1.73369e-06	1.42696e-05
GT1	GlycosylTransferases	UDP-glucuronosyltransferase	.	2569.19	1.32209	0.308644	4.28356	1.83928e-05	0.00010358
GH88	Glycoside_Hydrolases	β-glucuronylhydrolase	Cellulases	2705.97	-0.909666	0.152194	-5.97702	2.27252e-09	3.14314e-08
GT39	GlycosylTransferases	Dol-P-Man:protein-mannosyltransferase	.	1447.54	0.440215	0.183401	2.40029	0.0163822	0.0407052
GH73	Glycoside_Hydrolases	lysozyme	.	708.057	0.739476	0.256352	2.88461	0.00391894	0.011648
GT25	GlycosylTransferases	lipopolysaccharide-14-galactosyltransferase	.	623.121	-0.653568	0.228187	-2.86417	0.004181	0.012091
GH59	Glycoside_Hydrolases	-galactosidase	.	359.422	-0.832184	0.221947	-3.74948	0.000177202	0.000758425
GH68	Glycoside_Hydrolases	levansucrase	.	1996.86	0.719592	0.158037	4.55332	5.28061e-06	3.53141e-05
GT10	GlycosylTransferases	galactoside-13/14-L-fucosyltransferase	.	812.785	-0.8916	0.199348	-4.47257	7.72835e-06	4.86432e-05
PL12	Polysaccharide_Lyases	heparin-sulfatelyase	.	1063.76	-0.417286	0.182595	-2.28531	0.0222945	0.0496981
GH37	Glycoside_Hydrolases	β-trehalase	Oligosaccharide-degrading_enzymes	2042.48	-0.45959	0.189874	-2.4205	0.0154991	0.0394859
GH84	Glycoside_Hydrolases	N-Acetyl	Debranching_enzymes	1222.11	-1.18749	0.257756	-4.60702	4.08482e-06	2.91384e-05
GH39	Glycoside_Hydrolases	β-L-iduronidase	Oligosaccharide-degrading_enzymes	2417	-0.937543	0.154772	-6.05759	1.38178e-09	2.46418e-08
GT87	GlycosylTransferases	polyprenol-P-Man:-12-mannosyltransferase	.	230.631	1.07258	0.464482	2.3092	0.0209326	0.0476551
GH103	Glycoside_Hydrolases	β-glucosaminidasetransglycosylase	Debranching_enzymes	119.959	-0.799605	0.261121	-3.0622	0.00219718	0.00691467
CBM18	Carbohydrate_binding_modules	chitin-bindingfunction	Oligosaccharide-degrading_enzymes	166.639	1.44628	0.356974	4.0515	5.08899e-05	0.00024751
GH82	Glycoside_Hydrolases	β-carrageenase	.	293.023	-1.22377	0.285407	-4.28782	1.80437e-05	0.00010358
GH99	Glycoside_Hydrolases	glycoproteinendo--12-mannosidase	.	206.968	-1.01235	0.275135	-3.67946	0.000233732	0.000961896
GH79	Glycoside_Hydrolases	β-glucuronidase	.	99.0349	1.69693	0.521566	3.25353	0.00113979	0.00393413
GH54	Glycoside_Hydrolases	β-L-arabinofuranosidase	Debranching_enzymes	311.318	-0.96956	0.40667	-2.38414	0.017119	0.0407052
