## Supplementary material for "The first horse gut microbiome gene catalog reveals that rare microbiome ensures better cardiovascular fitness in endurance horses": Comparison of differential abundance of MAGs between pathways between individuals with different cardiovascular capacity.

### Sheet:  
Table S21. Comparison of differential abundance of MAGs between pathways between individuals with different cardiovascular capacity. Differences were calculated between the two groups based on the DESeq2 model followed by Benjamini and Hochberg multiple test correction. The table shows the MAGs that significantly varied in abundance between the less fit individuals and the more fit individuals. T…
ID	Kingdom	Phylum	Class	Order	Family	Genus	baseMean	log2FoldChange	lfcSE	stat	pvalue	padj
MAG009	d__Bacteria	p__Bacteroidota	c__Bacteroidia	o__Bacteroidales	f__Bacteroidaceae	g__UBA1786	270488	-2.51126	0.802255	-3.13024	0.00174661	0.0151657
MAG016	d__Bacteria	p__Fibrobacterota	c__Fibrobacteria	o__Fibrobacterales	f__Fibrobacteraceae	g__Fibrobacter	361111	-2.86041	1.02272	-2.79686	0.00516021	0.0367407
MAG020	d__Bacteria	p__Fibrobacterota	c__Fibrobacteria	o__Fibrobacterales	f__Fibrobacteraceae	g__Fibrobacter	140740	5.02756	1.28981	3.89789	9.7033e-05	0.00164494
MAG027	d__Bacteria	p__Bacteroidota	c__Bacteroidia	o__Bacteroidales	f__Bacteroidaceae	g__UBA1179	60031	-4.53328	1.21902	-3.71879	0.000200179	0.00296933
MAG035	d__Bacteria	p__Bacteroidota	c__Bacteroidia	o__Bacteroidales	f__Bacteroidaceae	g__unclassified_Bacteroidaceae	31747.5	-2.73908	0.998707	-2.74262	0.00609507	0.0417278
MAG039	d__Bacteria	p__Bacteroidota	c__Bacteroidia	o__Bacteroidales	f__Bacteroidaceae	g__UBA1786	70222.2	-3.97163	1.3837	-2.87029	0.00410089	0.0300442
MAG040	d__Bacteria	p__Bacteroidota	c__Bacteroidia	o__Bacteroidales	f__UBA932	g__UBA1232	150661	-3.14143	0.773941	-4.05901	4.92815e-05	0.00112429
MAG051	d__Bacteria	p__Bacteroidota	c__Bacteroidia	o__Bacteroidales	f__UBA932	g__RC9	46860.6	4.07421	1.09276	3.72838	0.000192717	0.00296933
MAG053	d__Bacteria	p__Bacteroidota	c__Bacteroidia	o__Bacteroidales	f__UBA932	g__RC9	17066	-3.01207	0.98292	-3.06441	0.00218096	0.0183567
MAG058	d__Bacteria	p__Bacteroidota	c__Bacteroidia	o__Bacteroidales	f__UBA932	g__RC9	56601.6	-3.14889	0.959663	-3.28125	0.0010335	0.0105851
MAG063	d__Bacteria	p__Bacteroidota	c__Bacteroidia	o__Bacteroidales	f__UBA932	g__RC9	25942	-5.66169	0.916614	-6.17674	6.54397e-10	2.32965e-07
MAG067	d__Bacteria	p__Bacteroidota	c__Bacteroidia	o__Bacteroidales	f__UBA932	g__RC9	22195.8	-3.83668	0.918953	-4.17506	2.97908e-05	0.000964138
MAG068	d__Bacteria	p__Bacteroidota	c__Bacteroidia	o__Bacteroidales	f__UBA932	g__RC9	123059	-3.03935	0.926831	-3.27929	0.00104067	0.0105851
MAG069	d__Bacteria	p__Bacteroidota	c__Bacteroidia	o__Bacteroidales	f__UBA932	g__RC9	37088.6	-5.20328	0.904859	-5.75037	8.90458e-09	1.58502e-06
MAG071	d__Bacteria	p__Bacteroidota	c__Bacteroidia	o__Bacteroidales	f__UBA932	g__RC9	45805	-4.39486	1.07621	-4.08364	4.43358e-05	0.00112429
MAG073	d__Bacteria	p__Bacteroidota	c__Bacteroidia	o__Bacteroidales	f__UBA932	g__RC9	295930	-3.75438	0.839982	-4.4696	7.83658e-06	0.000348728
MAG077	d__Bacteria	p__Bacteroidota	c__Bacteroidia	o__Bacteroidales	f__UBA932	g__RC9	35761.4	-2.87994	0.777039	-3.70631	0.000210305	0.00299474
MAG108	d__Bacteria	p__Bacteroidota	c__Bacteroidia	o__Bacteroidales	f__UBA3824	g__UBA3824	133041	2.75911	0.931651	2.96153	0.00306113	0.024217
MAG111	d__Bacteria	p__Spirochaetota	c__Spirochaetia	o__Treponematales	f__Treponemataceae	g__Treponema_D	82226.4	4.27766	1.19322	3.58497	0.000337123	0.00428628
MAG121	d__Bacteria	p__Bacteroidota	c__Bacteroidia	o__Bacteroidales	f__WCHB1-69	g__unclassified_WCHB1-69	249566	-4.58422	0.973945	-4.70685	2.51568e-06	0.000149264
MAG137	d__Bacteria	p__Bacteroidota	c__Bacteroidia	o__Bacteroidales	f__Paludibacteraceae	g__RF16	55311	-3.40183	0.904003	-3.76307	0.000167838	0.00271592
MAG146	d__Bacteria	p__Bacteroidota	c__Bacteroidia	o__Bacteroidales	f__Paludibacteraceae	g__RF16	136234	-2.97509	1.03747	-2.86765	0.00413529	0.0300442
MAG147	d__Bacteria	p__Bacteroidota	c__Bacteroidia	o__Bacteroidales	f__Paludibacteraceae	g__RF16	223629	-3.48508	1.0301	-3.38323	0.000716385	0.00822688
MAG148	d__Bacteria	p__Bacteroidota	c__Bacteroidia	o__Bacteroidales	f__Paludibacteraceae	g__RF16	66323.5	-3.23524	1.01473	-3.18828	0.00143121	0.0134082
MAG151	d__Bacteria	p__Bacteroidota	c__Bacteroidia	o__Bacteroidales	f__Paludibacteraceae	g__RF16	36709.7	-3.13867	1.07449	-2.92107	0.00348833	0.0264222
MAG156	d__Bacteria	p__Bacteroidota	c__Bacteroidia	o__Bacteroidales	f__Paludibacteraceae	g__SFVR01	300835	-3.23925	1.05876	-3.05948	0.00221724	0.0183567
MAG158	d__Bacteria	p__Bacteroidota	c__Bacteroidia	o__Bacteroidales	f__Paludibacteraceae	g__SFVR01	65642	-3.0786	1.04627	-2.94247	0.00325608	0.0251993
MAG159	d__Bacteria	p__Bacteroidota	c__Bacteroidia	o__Bacteroidales	f__Paludibacteraceae	g__SFVR01	43738	-3.6408	1.04741	-3.47601	0.000508938	0.00603939
MAG160	d__Bacteria	p__Bacteroidota	c__Bacteroidia	o__Bacteroidales	f__Paludibacteraceae	g__W0P28-013	488070	3.93422	1.21554	3.23661	0.0012096	0.0119616
MAG162	d__Bacteria	p__Bacteroidota	c__Bacteroidia	o__Bacteroidales	f__Paludibacteraceae	g__RUG163	61938.1	-3.76003	0.892372	-4.21352	2.51423e-05	0.000895065
MAG163	d__Bacteria	p__Bacteroidota	c__Bacteroidia	o__Bacteroidales	f__Paludibacteraceae	g__RUG163	55758.3	-4.85049	0.977032	-4.96451	6.8874e-07	4.90383e-05
MAG164	d__Bacteria	p__Bacteroidota	c__Bacteroidia	o__Bacteroidales	f__Paludibacteraceae	g__RUG163	45675.8	-5.37696	1.15669	-4.64859	3.34207e-06	0.000169968
MAG172	d__Bacteria	p__Verrucomicrobiota	c__Lentisphaeria	o__Victivallales	f__Victivallaceae	g__UBA1784	2811.9	-4.58568	1.39034	-3.29824	0.000972926	0.0105851
MAG182	d__Bacteria	p__Firmicutes	c__Clostridia	o__Christensenellales	f__CAG-917	g__unclassified_CAG-917	92146.1	-3.19635	0.886169	-3.60694	0.000309835	0.00408523
MAG185	d__Bacteria	p__Verrucomicrobiota	c__Verrucomicrobiae	o__Verrucomicrobiales	f__Akkermansiaceae	g__Akkermansia	191644	-3.2841	0.82758	-3.96832	7.23807e-05	0.00133788
MAG197	d__Bacteria	p__Elusimicrobiota	c__Elusimicrobia	o__Elusimicrobiales	f__Elusimicrobiaceae	g__UBA1436	8531.12	-3.68868	1.17642	-3.1355	0.00171562	0.0151657
MAG215	d__Bacteria	p__Firmicutes	c__Clostridia	o__Oscillospirales	f__CAG-272	g__unclassified_CAG-272	10428.7	-6.27839	1.23095	-5.10045	3.38845e-07	3.01572e-05
MAG265	d__Bacteria	p__Firmicutes	c__Clostridia	o__Lachnospirales	f__Lachnospiraceae	g__unclassified_Lachnospiraceae	123587	4.92476	1.23305	3.99398	6.49721e-05	0.001285
MAG270	d__Bacteria	p__Firmicutes	c__Clostridia	o__Lachnospirales	f__Lachnospiraceae	g__UBA3766	16337.4	4.2267	1.28284	3.29479	0.000984937	0.0105851
MAG279	d__Bacteria	p__Firmicutes	c__Clostridia	o__Peptostreptococcales	f__Anaerovoracaceae	g__RUG754	14055.8	-4.84062	1.17439	-4.12181	3.75909e-05	0.0011152
MAG280	d__Bacteria	p__Firmicutes	c__Clostridia	o__Peptostreptococcales	f__Anaerovoracaceae	g__unclassified_Anaerovoracaceae	13366.8	-4.7313	1.16751	-4.05248	5.06783e-05	0.00112429
MAG310	d__Bacteria	p__Spirochaetota	c__Spirochaetia	o__Treponematales	f__Treponemataceae	g__Treponema_D	234748	-3.08795	0.975257	-3.16629	0.00154395	0.0140935
MAG311	d__Bacteria	p__Spirochaetota	c__Spirochaetia	o__Treponematales	f__Treponemataceae	g__Treponema_D	50640.2	3.93639	1.10336	3.56764	0.000360205	0.00442183
MAG319	d__Bacteria	p__Bacteroidota	c__Bacteroidia	o__Bacteroidales	f__UBA1715	g__UBA1715	52080.6	-2.76765	0.863524	-3.20507	0.00135031	0.0129922
MAG335	d__Bacteria	p__Proteobacteria	c__Alphaproteobacteria	o__RF32	f__CAG-239	g__RUG410	6558.74	-4.68699	1.09851	-4.26669	1.98395e-05	0.000784762
MAG336	d__Bacteria	p__Cyanobacteria	c__Vampirovibrionia	o__Gastranaerophilales	f__Gastranaerophilaceae	g__CAG-196	18550.1	-3.59099	0.889088	-4.03896	5.36882e-05	0.00112429
MAG337	d__Bacteria	p__Cyanobacteria	c__Vampirovibrionia	o__Gastranaerophilales	f__Gastranaerophilaceae	g__CAG-196	46417.4	-4.40806	1.11333	-3.95933	7.51615e-05	0.00133788
MAG340	d__Bacteria	p__Cyanobacteria	c__Vampirovibrionia	o__Gastranaerophilales	f__Gastranaerophilaceae	g__unclassified_Gastranaerophilaceae	35200.8	4.71425	1.15298	4.08876	4.33692e-05	0.00112429
MAG350	d__Bacteria	p__Firmicutes	c__Bacilli	o__RFN20	f__CAG-826	g__UBA4951	36295.7	3.246	1.07622	3.01611	0.00256039	0.0207159
MAG366	d__Bacteria	p__Proteobacteria	c__Alphaproteobacteria	o__RF32	f__CAG-977	g__UBA3864	47573.9	3.80089	1.05221	3.61229	0.000303509	0.00408523
MAG370	d__Bacteria	p__Firmicutes	c__Clostridia	o__Lachnospirales	f__unclassified_Lachnospirales	g__unclassified_Lachnospirales	25406.2	3.43456	1.24642	2.75554	0.00585949	0.0409015
MAG372	d__Bacteria	p__Verrucomicrobiota	c__Verrucomicrobiae	o__Opitutales	f__UBA9783	g__UBA3869	8770.84	-7.6174	1.37171	-5.5532	2.80493e-08	3.32852e-06
